# Mouse and human microglial phenotypes in Alzheimer’s disease are controlled by amyloid plaque phagocytosis through Hif1α

**DOI:** 10.1101/639054

**Authors:** Alexandra Grubman, Xin Yi Choo, Gabriel Chew, John F. Ouyang, Guizhi Sun, Nathan P. Croft, Fernando J. Rossello, Rebecca Simmons, Sam Buckberry, Dulce Vargas Landin, Jahnvi Pflueger, Teresa H. Vandekolk, Zehra Abay, Xiaodong Liu, John M. Haynes, Catriona McLean, Sarah Williams, Siew Yeen Chai, Trevor Wilson, Ryan Lister, Colin W. Pouton, Anthony W. Purcell, Owen J. L. Rackham, Enrico Petretto, Jose M. Polo

## Abstract

The important role of microglia, the brain’s resident immune cells, in Alzheimer’s disease (AD) is now well recognized, however their molecular and functional diversity and underlying mechanisms still remain controversial. To transcriptionally and functionally characterize the diversity of microglia in AD and aging, we isolated the amyloid plaque-containing (XO4^+^) and non-containing (XO4^−^) microglia from an AD mouse model. Transcriptomics analysis unveiled independent transcriptional trajectories in ageing and AD. XO4^+^ microglial transcriptomes linked plaque phagocytosis to altered  expression of *bona fide* late onset AD genetic risk factors. We further revealed that the XO4^+^ transcriptional program is present in a subset of human microglia from AD patients and is a direct and reversible consequence of Aβ plaque phagocytosis. Conversely, XO4^−^ microglia in AD displayed an accelerated ageing signature and contained more intracellular post synaptic material than plaque-containing microglia, despite reduced active synaptosome phagocytosis. Mechanistically, we predicted HIF1α as a core regulator of the XO4^−^/XO4^+^ axis, and further validated the mechanism *in vitro* using human stem cell-derived microglia like cells and primary human microglia. Together these findings unveiled the molecular mechanism underpinning the functional diversity of microglia in AD, providing opportunities to develop treatments targeted at subset specific manipulation of the microglial niche.

---

Microglia are specialist immune sentinel cells in the brain that respond to stranger or danger signals, remove cellular and extracellular debris, and regulate synaptic plasticity, maturation and removal^1–3^. Thus, microglial function is vital to physiological processes in the brain. AD is a progressive neurodegenerative condition, with no effective treatment options. Synapse loss, which occurs in cortical and hippocampal regions, most strongly correlates with cognitive dysfunction in AD^4^, and is accompanied by extracellular amyloid beta (Aβ) plaques and intraneuronal neurofibrillary tau tangles^5^. The possible role of microglia in AD has been highlighted by several unbiased data-driven functional genomics studies^6–11^. Indeed, all the identified genetic risk factors for the more common late onset AD (LOAD; >95% cases) have been recently reported to be microglia specific, or highly expressed in microglia^12^. Additionally, recent reports in mouse models, have found that microglia obtained from areas rich in plaques, have a different signature to microglia from plaque-free areas, however the origin of these microglia and their signature still remains unknown. Furthermore, knockouts of essential microglial receptor genes on an AD genetic background have yielded both protective and exacerbated phenotypes, often at different disease stages (i.e., ^13–17^ and ^18,19^). Coupled with the increasingly recognized spatio-temporal diversity of microglia^20–22^, these reports highlight the dynamic nature and complexity of microglial responses, which might be explained by the presence of multiple microglial subpopulations that may differentially affect disease course. To address this question, we used an aggressive plaque-depositing AD mouse to investigate whether differences in amyloid plaque phagocytosis are directly molecularly and functionally associated with specific microglia phenotypes in AD.
