## Supplementary Table 2 for "Mouse and human microglial phenotypes in Alzheimer’s disease are controlled by amyloid plaque phagocytosis through Hif1α"

### Sheet: Peptides for normalisation
Protein Gene	Peptide Sequence
Hist1h1a	SGVSLAALK
H2afx	AGLQFPVGR
H2afx	HLQLAIR
H2afx	LLGGVTIAQGGVLPNIQAVLLPK
Hist1h4a	DNIQGITKPAIR
Hist1h4a	ISGLIYEETR
Hist1h4a	VFLENVIR
Hist1h4a	TVTAMDVVYALK
Ywhae	LICCDILDVLDK
Ywhaz	DICNDVLSLLEK
Ywhaz	GIVDQSQQAYQEAFEISK
Asah1	ILVNSITSLVNTFVPSGK
Asah1	IMAPVYFILGGK
Asah1	LTVFTTLMDVTK
Alb	LGEYGFQNAILVR
Atp5a1	TGTAEMSSILEER
Atp5a1	ILGADTSVDLEETGR
Atp5a1	VLSIGDGIAR
Atp5a1	TGAIVDVPVGEELLGR
Atp5a1	VVDALGNAIDGK
Atp5a1	AVDSLVPIGR
Atp5a1	TSIAIDTIINQK
Atp5a1	LYCIYVAIGQK
Ckb	VLTPELYAELR
Ckb	DLFDPIIEER
Ckb	LAVEALSSLDGDLSGR
Ckb	FCTGLTQIETLFK
Cndp2	LGGSVELVDIGK
Dpysl2	QIGENLIVPGGVK
Dpysl2	GLYDGPVCEVSVTPK
Eef1a1	EHALLAYTLGVK
Eef1a1	IGGIGTVPVGR
Eno1	GNPTVEVDLYTAK
Eno1	DATNVGDEGGFAPNILENK
Eno1	YITPDQLADLYK
Eno1	FTASAGIQVVGDDLTVTNPK
Eno1	VNQIGSVTESLQACK
Hsp90aa1	ALLFVPR
Hsp90ab1	IDIIPNPQER
Hsp90ab1	ALLFIPR
Hsp90b1	LIINSLYK
Hsp90b1	GTTITLVLK
Hsp90b1	SILFVPTSAPR
Hsp90b1	GVVDSDDLPLNVSR
Hspa5	ITPSYVAFTPEGER
Hspa5	NQLTSNPENTVFDAK
Hspa5	DAGTIAGLNVMR
Hspa5	SQIFSTASDNQPTVTIK
Hspa5	NELESYAYSLK
Hspa5	ELEEIVQPIISK
Hspd1	GYISPYFINTSK
Hspd1	VGLQVVAVK
Hspd1	AAVEEGIVLGGGCALLR
Lcp1	AACLPLPGYR
Lcp1	ISFDEFIK
Lcp1	MINLSVPDTIDER
Lcp1	GDEEGIPAVVIDMSGLR
Lcp1	YTLNILEDIGGGQK
Lcp1	VNDDIIVNWVNTTLK
Lcp1	VYALPEDLVEVNPK
Pdia3	YGVSGYPTLK
Pdia3	DLLTAYYDVDYEK
Pdia3	GFPTIYFSPANK
Pdia3	ELNDFISYLQR
Pkm	LDIDSAPITAR
Pkm	NTGIICTIGPASR
Pkm	IYVDDGLISLQVK
Pkm	GADFLVTEVENGGSLGSK
Pkm	GDLGIEIPAEK
Pkm	GIFPVLCK
Pkm	DAVLNAWAEDVDLR
Tuba1b	SIQFVDWCPTGFK
Tubb4b	AVLVDLEPGTMDSVR
Uba1	LAGTQPLEVLEAVQR
Vcp	LGDVISIQPCPDVK
Vcp	EVDIGIPDATGR
Vcp	LDQLIYIPLPDEK

### Sheet: Peptide raw areas
Protein Name	Protein Gene	Protein Species	Peptide Sequence	Predicted Retention Time	Precursor Charge	Is Decoy	WT1_total area	WT2_total area	WT3_total area	WT4_total area	AD1_total area	AD2_total area	AD3_total area	AD4_total area	AD5_total area	ADMe1_total area	ADMe2_total area	ADMe4_total area	ADMe5_total area	Supplementary Table 2
iRT-A			LGGNEQVTR	13.62	2	FALSE	5590	4480	4400	4820	2920	3490	5070	4620	4660	3300	4320	4280	4660	The peptides used for normalisation of LC-SWATH-MS data, the peptides detected in spectral library samples from microglia and purified synaptosomes, and raw peptides concentrations detected in this study.
iRT-B			GAGSSEPVTGLDAK	23.54	2	FALSE	3790000	2460000	2350000	3230000	2480000	2760000	3140000	2600000	3000000	2530000	2340000	3040000	3130000
iRT-C			VEATFGVDESNAK	36.53	2	FALSE	3000000	1890000	1810000	2930000	2770000	2420000	2790000	2700000	2270000	2400000	2280000	3060000	2630000
iRT-D			YILAGVENSK	37.61	2	FALSE	6660000	4170000	3850000	6720000	6350000	4970000	6090000	4550000	5630000	5250000	5350000	6050000	5510000
iRT-E			TPVISGGPYEYR	47.25	2	FALSE	4230000	2860000	2380000	4560000	4370000	3620000	4220000	3200000	3500000	3770000	3810000	4220000	3870000
iRT-F			TPVITGAPYEYR	51.6	2	FALSE	6630000	4520000	3820000	6420000	6860000	5270000	6120000	4410000	5240000	5300000	5510000	6510000	6050000
iRT-G			DGLDAASYYAPVR	60.42	2	FALSE	3650000	2060000	1910000	3510000	3670000	2700000	3260000	2130000	2880000	2850000	3120000	3470000	3030000
iRT-H			ADVTPADFSEWSK	70.76	2	FALSE	3450000	1690000	1760000	3120000	2980000	2580000	3180000	1780000	2670000	2680000	3080000	3120000	2690000
iRT-I			GTFIIDPGGVIR	87.4	2	FALSE	8490000	4020000	3480000	8100000	7100000	6680000	7380000	3750000	5960000	6320000	7050000	8040000	7020000
iRT-K			GTFIIDPAAVIR	103.47	2	FALSE	8600000	4440000	3440000	8320000	7200000	6840000	7210000	3440000	6000000	6020000	7220000	8000000	6860000
iRT-L			LFLQFGAQGSPFLK	115.73	2	FALSE	1830000	902000	929000	1910000	1640000	1700000	1880000	1130000	1480000	1270000	1620000	999000	950000
sp|P12023|A4_MOUSE	App	Mus musculus	LVFFAEDVGSNK	80.66	2	FALSE	632	572	395	711	16400	4190	19800	60500	81700	224000	469000	680000	405000
sp|Q99K85|SERC_MOUSE	Psat1	Mus musculus	LPHSVLLEIQK	63.78	3	FALSE	237	395	375	3930	8410	3080	7500	13300	11100	22500	49800	46700	31800
sp|Q99K85|SERC_MOUSE	Psat1	Mus musculus	IIGNTENLVR	42.56	2	FALSE	118	118	118	770	4200	494	1860	5570	2180	5900	20000	14100	5900
sp|Q99K85|SERC_MOUSE	Psat1	Mus musculus	VIFVQGGGSGQFSAVPLNLIGLK	140.67	3	FALSE	1830	1250	977	1800	4860	2860	2860	11400	6790	15300	24000	11200	2570
sp|Q99K85|SERC_MOUSE	Psat1	Mus musculus	SADYVVTGAWSAK	61.23	2	FALSE	118	197	118	1320	2920	1070	296	4740	2650	7680	22700	22800	7520
sp|Q99K85|SERC_MOUSE	Psat1	Mus musculus	FGVIFAGAQK	66.17	2	FALSE	306	395	355	5880	7440	4190	5130	17000	6210	24700	57400	54000	32300
sp|Q99K85|SERC_MOUSE	Psat1	Mus musculus	NVGSAGVTVVIVR	61.63	2	FALSE	118	118	118	2830	6080	2800	4740	10400	2590	20000	39600	46500	27200
sp|Q99K85|SERC_MOUSE	Psat1	Mus musculus	DDLLGFSLR	98.01	2	FALSE	1810	2430	1320	9180	10000	10900	14900	25200	13500	40000	108000	109000	89000
sp|Q99K85|SERC_MOUSE	Psat1	Mus musculus	AVELNMISLK	82.44	2	FALSE	395	257	612	4720	5110	2350	5140	12400	7700	13800	59000	53300	28300
sp|Q99K85|SERC_MOUSE	Psat1	Mus musculus	ASLYNAVTTEDVEK	57.23	2	FALSE	118	118	118	2270	4640	1360	1110	4170	3040	7680	17500	20600	1830
sp|O70370|CATS_MOUSE	Ctss	Mus musculus	LISLSAQNLVDCSNEEK	80.12	2	FALSE	2680	5740	7970	21700	17000	8690	20700	22700	21400	20300	41100	64700	36100
sp|O70370|CATS_MOUSE	Ctss	Mus musculus	YIQLPFGDEDALK	100.26	2	FALSE	22500	28600	26600	59200	69100	37000	57000	75900	66800	88400	170000	204000	132000
sp|O70370|CATS_MOUSE	Ctss	Mus musculus	NSWGLNFGDQGYIR	96.26	2	FALSE	6340	15600	11700	27700	24300	13200	23100	33800	27800	30800	60600	41800	26900
sp|P10126|EF1A1_MOUSE	Eef1a1	Mus musculus	THINIVVIGHVDSGK	56.74	3	FALSE	4640	5460	7650	22200	20700	8770	9170	22500	22700	26100	46900	12500	17700
sp|P10126|EF1A1_MOUSE	Eef1a1	Mus musculus	YYVTIIDAPGHR	59.81	2	FALSE	355	118	1800	25100	22400	7440	7050	13800	18400	21600	41700	31900	16600
sp|P10126|EF1A1_MOUSE	Eef1a1	Mus musculus	YYVTIIDAPGHR	59.81	3	FALSE	553	1470	8530	45300	29200	11500	16800	43600	43900	27100	79600	58600	39500
sp|P10126|EF1A1_MOUSE	Eef1a1	Mus musculus	EHALLAYTLGVK	70.68	2	FALSE	4760	9970	9200	48700	52400	18100	29900	42100	41200	50000	76000	65200	56300
sp|P10126|EF1A1_MOUSE	Eef1a1	Mus musculus	EHALLAYTLGVK	70.68	3	FALSE	5980	21500	22700	70800	44500	19900	44300	73900	61500	53000	121000	112000	97000
sp|P10126|EF1A1_MOUSE	Eef1a1	Mus musculus	LPLQDVYK	53.32	2	FALSE	1760	7520	3530	33900	57500	11000	12000	33000	33000	31700	93400	61700	29300
sp|P10126|EF1A1_MOUSE	Eef1a1	Mus musculus	IGGIGTVPVGR	48.32	2	FALSE	1700	6970	7280	85900	97100	17300	24700	106000	78200	69200	226000	156000	78400
sp|P10126|EF1A1_MOUSE	Eef1a1	Mus musculus	VETGVLKPGMVVTFAPVNVTTEVK	106.2	3	FALSE	79900	49200	54700	141000	111000	86000	156000	150000	138000	166000	336000	335000	251000
sp|P10126|EF1A1_MOUSE	Eef1a1	Mus musculus	SGDAAIVDMVPGKPMCVESFSDYPPLGR	114.04	3	FALSE	36400	14100	11500	43400	43400	22500	29700	44300	30200	63500	105000	107000	63800
sp|P10126|EF1A1_MOUSE	Eef1a1	Mus musculus	QTVAVGVIK	37.39	2	FALSE	118	257	257	9060	10000	2150	3200	9670	7250	6060	22300	17100	7150
sp|P08226|APOE_MOUSE	Apoe	Mus musculus	FWDYLR	73.07	2	FALSE	3140	7810	3290	16900	34600	16200	16700	26000	22600	23200	68100	47800	26700
sp|P08226|APOE_MOUSE	Apoe	Mus musculus	IQASVATNPIITPVAQENQ	81	2	FALSE	118	711	375	1380	3100	1320	1150	3460	2820	8010	12500	18100	5410
sp|Q07235|GDN_MOUSE	Serpine2	Mus musculus	LVLVNAVYFK	93.89	2	FALSE	3870	9470	9730	20900	18100	5090	10600	18600	10200	5040	9280	6650	4640
sp|P10605|CATB_MOUSE	Ctsb	Mus musculus	NFYNVDISYLK	92.91	2	FALSE	2290	1130	2430	2430	6870	3510	5150	10800	6750	15800	25400	33400	21400
sp|P10605|CATB_MOUSE	Ctsb	Mus musculus	VAFGEDIDLPETFDAR	104.78	2	FALSE	3080	3270	3830	6200	9760	5730	6850	11300	12100	29800	40300	64800	48100
sp|P10605|CATB_MOUSE	Ctsb	Mus musculus	EQWSNCPTIGQIR	60.91	2	FALSE	730	1880	3220	22000	30700	6400	6100	28800	30600	33900	90800	90000	32100
sp|P10605|CATB_MOUSE	Ctsb	Mus musculus	EIMAEIYK	52.47	2	FALSE	395	237	493	4920	7290	1940	1300	5860	7150	5920	32400	18900	9570
sp|P10605|CATB_MOUSE	Ctsb	Mus musculus	GENHCGIESEIVAGIPR	77.46	3	FALSE	5910	19000	27700	68800	59200	23600	59200	77100	65400	100000	218000	280000	170000
sp|Q61937|NPM_MOUSE	Npm1	Mus musculus	DELHIVEAEAMNYEGSPIK	103.59	3	FALSE	10400	7310	4580	16900	17600	7670	26900	18200	15600	12300	21500	26900	16000
sp|Q61937|NPM_MOUSE	Npm1	Mus musculus	MSVQPTVSLGGFEITPPVVLR	134.39	2	FALSE	15800	8710	5510	19400	13100	10200	11400	12900	17200	15600	26400	18600	14100
sp|Q61937|NPM_MOUSE	Npm1	Mus musculus	MSVQPTVSLGGFEITPPVVLR	134.39	3	FALSE	43400	27200	24500	52500	21100	17700	27600	33500	51600	21900	76400	44200	29100
sp|Q61937|NPM_MOUSE	Npm1	Mus musculus	MTDQEAIQDLWQWR	122.37	2	FALSE	14700	7170	7130	19000	22800	10500	16600	11800	13800	18000	24000	12500	8720
sp|P31996|CD68_MOUSE	Cd68	Mus musculus	ILYPIQGGR	47.65	2	FALSE	1180	592	118	6550	7480	1110	2570	8900	7940	8290	34800	22300	12700
sp|A1L314|MPEG1_MOUSE	Mpeg1	Mus musculus	LPVLEVLPGGGWDNLR	124.44	2	FALSE	3040	2780	1380	4620	5880	4420	4620	5800	5330	13000	29000	20200	4630
sp|A1L314|MPEG1_MOUSE	Mpeg1	Mus musculus	AGIFTGGSLLPVR	99.35	2	FALSE	1420	2210	2310	4640	8410	5550	543	7360	8070	16500	40200	32100	29700
sp|P14427|HA14_MOUSE	H2-D1	Mus musculus	TWTAADMAAQITR	84.86	2	FALSE	701	4050	395	7380	9800	3970	5980	14500	10000	5510	21000	15500	10400
sp|Q07797|LG3BP_MOUSE	Lgals3bp	Mus musculus	TPSLFPCASGAFSSFR	108.82	2	FALSE	1840	2070	1170	2290	5050	3990	4900	5830	8110	11600	21600	23000	15900
sp|Q9WUU7|CATZ_MOUSE	Ctsz	Mus musculus	NSWGEPWGEK	56.24	2	FALSE	118	474	257	2720	6000	237	2600	7170	4820	10100	33000	30600	10400
sp|Q99104|MYO5A_MOUSE	Myo5a	Mus musculus	WTYQEFFSR	92.16	2	FALSE	11300	42100	16300	28800	59600	37500	21300	18100	34500	27100	71500	44300	27300
sp|P62900|RL31_MOUSE	Rpl31	Mus musculus	LYTLVTYVPVTTFK	112.52	2	FALSE	14100	12000	12400	26100	23000	10800	19100	20000	20900	35900	70400	61000	52200
sp|P17047|LAMP2_MOUSE	Lamp2	Mus musculus	VPLDVIFK	86.89	2	FALSE	711	1130	2190	5960	6280	3830	2630	6770	6350	7210	20200	17400	16600
sp|P17047|LAMP2_MOUSE	Lamp2	Mus musculus	YLDFIFAVK	115.83	2	FALSE	5130	3990	6280	10300	5840	6390	8130	10500	12000	12700	24800	11600	9090
sp|P17047|LAMP2_MOUSE	Lamp2	Mus musculus	AFQINTFNLK	84.82	2	FALSE	2260	5650	5070	15800	16000	8450	11200	21100	18200	27400	64800	60000	34600
sp|P62830|RL23_MOUSE	Rpl23	Mus musculus	ISLGLPVGAVINCADNTGAK	106.27	2	FALSE	3990	3910	2720	7890	8730	5310	6910	4600	7620	10300	18100	24300	14600
sp|P62830|RL23_MOUSE	Rpl23	Mus musculus	ISLGLPVGAVINCADNTGAK	106.27	3	FALSE	1190	3730	3380	6950	3540	2170	6420	6930	7030	7120	11100	19100	16800
sp|P62830|RL23_MOUSE	Rpl23	Mus musculus	NLYIISVK	69.24	2	FALSE	1130	3730	3710	13400	11800	2920	1030	6180	7740	12400	33400	21700	14100
sp|P62830|RL23_MOUSE	Rpl23	Mus musculus	LPAAGVGDMVMATVK	90.35	3	FALSE	118	353	379	2540	1290	1680	3490	4700	3630	4130	8610	9620	7800
sp|P63028|TCTP_MOUSE	Tpt1	Mus musculus	DLISHDELFSDIYK	99	3	FALSE	9410	9340	4570	16600	16600	12800	12500	12400	12800	11700	29900	20200	18700
sp|P18242|CATD_MOUSE	Ctsd	Mus musculus	TMTEVGGSVEDLILK	101	2	FALSE	2210	3730	2110	8570	12200	5960	12600	19300	13800	31000	61100	100000	57000
sp|P18242|CATD_MOUSE	Ctsd	Mus musculus	TTEPVSELLK	60.15	2	FALSE	2310	7210	7800	62400	69500	19200	26600	85000	57300	62500	173000	140000	66900
sp|P18242|CATD_MOUSE	Ctsd	Mus musculus	ILDIACWVHHK	77.26	3	FALSE	2190	9370	9990	33600	28500	13300	20100	32800	29800	35700	84300	16500	17000
sp|P18242|CATD_MOUSE	Ctsd	Mus musculus	QPGIVFVAAK	57.23	2	FALSE	3790	11900	14900	118000	131000	27600	46900	136000	109000	111000	348000	257000	156000
sp|P18242|CATD_MOUSE	Ctsd	Mus musculus	NIFSFYLNR	105.44	2	FALSE	97400	117000	117000	227000	274000	189000	238000	234000	258000	380000	681000	424000	387000
sp|P18242|CATD_MOUSE	Ctsd	Mus musculus	GGCEAIVDTGTSLLVGPVEEVK	110.45	2	FALSE	18700	13900	22500	38500	51800	20800	55100	48900	49000	67200	120000	193000	98500
sp|P18242|CATD_MOUSE	Ctsd	Mus musculus	GGCEAIVDTGTSLLVGPVEEVK	110.45	3	FALSE	96900	99900	122000	168000	149000	84400	242000	195000	213000	209000	380000	709000	449000
sp|P18242|CATD_MOUSE	Ctsd	Mus musculus	AIGAVPLIQGEYMIPCEK	106.78	2	FALSE	31300	35000	19300	109000	151000	69700	92700	135000	137000	220000	400000	446000	304000
sp|P18242|CATD_MOUSE	Ctsd	Mus musculus	AIGAVPLIQGEYMIPCEK	106.78	3	FALSE	7580	11900	8590	38400	33100	16300	30800	57900	37000	56400	131000	164000	128000
sp|P18242|CATD_MOUSE	Ctsd	Mus musculus	VSSLPTVYLK	68.04	2	FALSE	16300	52700	81200	399000	356000	141000	192000	418000	392000	426000	1040000	905000	502000
sp|P35979|RL12_MOUSE	Rpl12	Mus musculus	IGPLGLSPK	53.17	2	FALSE	118	868	592	6020	5920	612	3630	10000	4540	6120	20900	14100	7970
sp|P35979|RL12_MOUSE	Rpl12	Mus musculus	QAQIEVVPSASALIIK	97.71	2	FALSE	8620	12700	11700	29700	25100	14000	23000	21700	21600	37300	58400	80000	60100
sp|P35979|RL12_MOUSE	Rpl12	Mus musculus	HSGNITFDEIVNIAR	96.66	3	FALSE	7070	12300	10200	18300	15100	6610	20700	21600	17600	22400	35600	9000	10300
sp|P35979|RL12_MOUSE	Rpl12	Mus musculus	EILGTAQSVGCNVDGR	50.76	2	FALSE	0	592	237	6730	7990	355	1180	5570	1940	3380	11000	8090	2490
sp|P35979|RL12_MOUSE	Rpl12	Mus musculus	EILGTAQSVGCNVDGR	50.76	3	FALSE	465	1010	209	4200	4950	1360	987	4340	1890	2630	9180	6930	1300
sp|Q8BZN6|DOC10_MOUSE	Dock10	Mus musculus	HDQIASQEYNIPIATTLPPNYLSIQDPTSAK	114.3	3	FALSE	47900	48000	19400	16300	31100	28900	19900	17000	20100	24600	28800	29300	15400
sp|P16675|PPGB_MOUSE	Ctsa	Mus musculus	RPWLVDYGESGEQVAGFVK	95.54	3	FALSE	2430	4950	2350	6710	8150	3870	4840	8950	5290	15900	29500	14100	10600
sp|P16675|PPGB_MOUSE	Ctsa	Mus musculus	ECSHITFLTIK	68.42	3	FALSE	118	1130	454	3420	3340	1260	1040	5070	4240	6390	16500	10500	7150
sp|Q9DAS9|GBG12_MOUSE	Gng12	Mus musculus	SDPLLMGIPTSENPFK	112.89	2	FALSE	11200	12200	6440	14700	13400	14300	10000	23200	17100	23100	41400	32100	22300
sp|Q62192|CD180_MOUSE	Cd180	Mus musculus	VLDFQNNAIHYLSK	81.92	3	FALSE	770	948	1180	1560	1860	3120	4950	3900	3730	5820	15500	14300	10300
sp|Q62192|CD180_MOUSE	Cd180	Mus musculus	ECPQLELLDLAFTR	136.57	2	FALSE	3070	1270	573	6140	9140	6850	6710	11300	3700	14500	31900	20300	14300
sp|Q62192|CD180_MOUSE	Cd180	Mus musculus	LTSSSIEALSHLK	67.23	3	FALSE	138	750	553	2670	3160	1820	2550	5170	2500	3870	16200	15400	9040
sp|Q62192|CD180_MOUSE	Cd180	Mus musculus	GIYLNLASNR	61.63	2	FALSE	257	276	257	5450	12600	6570	3970	13100	4740	10500	31400	26700	16000
sp|Q62192|CD180_MOUSE	Cd180	Mus musculus	ISIILPSLLPILSQQR	154.67	2	FALSE	2170	1620	28	1550	3590	3330	2330	3940	6850	7060	22800	2180	6180
sp|Q62192|CD180_MOUSE	Cd180	Mus musculus	ISIILPSLLPILSQQR	154.67	3	FALSE	1580	2230	293	1990	3040	2980	2580	2960	4700	6160	18500	3850	9810
sp|P27773|PDIA3_MOUSE	Pdia3	Mus musculus	YGVSGYPTLK	51.4	2	FALSE	276	947	1860	20100	30200	1670	4470	33500	23900	21000	76800	57700	18300
sp|P27773|PDIA3_MOUSE	Pdia3	Mus musculus	DASVVGFFR	79.42	2	FALSE	296	3710	4010	13100	23400	10500	5090	22900	14200	25800	59700	51600	25700
sp|P27773|PDIA3_MOUSE	Pdia3	Mus musculus	DLFSDGHSEFLK	76.09	3	FALSE	316	1260	849	5700	5310	3710	4480	11900	12300	10600	28500	21900	14700
sp|P27773|PDIA3_MOUSE	Pdia3	Mus musculus	FAHTNIESLVK	54.27	3	FALSE	592	3100	2820	31600	24800	6380	13300	36900	29400	34400	95300	72500	46100
sp|P27773|PDIA3_MOUSE	Pdia3	Mus musculus	DLLTAYYDVDYEK	96.54	2	FALSE	12500	17800	16000	32700	43500	18700	41300	49000	46500	53300	89100	159000	94000
sp|P27773|PDIA3_MOUSE	Pdia3	Mus musculus	LNFAVASR	44.5	2	FALSE	1400	2850	553	11300	30800	7250	4440	23200	10500	15100	50800	25400	20000
sp|P27773|PDIA3_MOUSE	Pdia3	Mus musculus	TFSHELSDFGLESTTGEVPVVAIR	110.73	3	FALSE	37800	30700	24800	40800	43800	24300	44400	51400	46400	62400	144000	82300	45000
sp|P27773|PDIA3_MOUSE	Pdia3	Mus musculus	FVMQEEFSR	58.35	2	FALSE	118	553	434	13300	17500	3100	4230	15600	13900	13200	48900	28400	9070
sp|P27773|PDIA3_MOUSE	Pdia3	Mus musculus	ALEQFLQEYFDGNLK	138.6	3	FALSE	5400	3570	4150	6180	4780	3460	2460	6470	4200	6180	15100	2390	2330
sp|P27773|PDIA3_MOUSE	Pdia3	Mus musculus	MDATANDVPSPYEVK	53.78	2	FALSE	237	967	276	14400	18400	2050	5030	18000	15900	14200	38900	28900	9040
sp|P27773|PDIA3_MOUSE	Pdia3	Mus musculus	GFPTIYFSPANK	88.95	2	FALSE	1400	10000	9490	40500	36700	23700	30300	41700	35500	56500	111000	122000	76600
sp|P27773|PDIA3_MOUSE	Pdia3	Mus musculus	ELNDFISYLQR	105.48	2	FALSE	30400	42200	33000	101000	107000	69300	90600	123000	112000	166000	294000	304000	254000
tr|A0A0N4SVG9|A0A0N4SVG9_MOUSE	Rab7	Mus musculus	VIILGDSGVGK	53.6	2	FALSE	355	2450	4700	21300	19200	4900	7580	20200	40900	11600	41700	27600	16900
tr|A0A0N4SVG9|A0A0N4SVG9_MOUSE	Rab7	Mus musculus	ATIGADFLTK	65.28	2	FALSE	296	464	799	20400	16300	4930	8290	21800	18000	14700	46600	37500	20100
tr|A0A0N4SVG9|A0A0N4SVG9_MOUSE	Rab7	Mus musculus	LVTMQIWDTAGQER	86.86	2	FALSE	737	1190	257	9260	7510	3670	5800	5370	6970	6640	16700	20600	8250
tr|A0A0N4SVG9|A0A0N4SVG9_MOUSE	Rab7	Mus musculus	FQSLGVAFYR	80.53	2	FALSE	2650	11000	7380	33700	31500	14300	17600	37200	38300	37300	75100	69300	45400
tr|A0A0N4SVG9|A0A0N4SVG9_MOUSE	Rab7	Mus musculus	GADCCVLVFDVTAPNTFK	108.88	2	FALSE	8800	10600	8650	13800	11800	6790	15700	14800	12200	16700	27100	33800	27800
sp|P0DOV2|IFI4_MOUSE	Ifi204	Mus musculus	LIAFCEEVPALR	96.4	2	FALSE	2500	4000	257	4340	10800	10300	12300	13600	15400	24600	30300	28200	29400
sp|P0DOV2|IFI4_MOUSE	Ifi204	Mus musculus	VTEPFTYDLK	67.71	2	FALSE	355	138	118	1330	4680	967	3610	8530	6180	5650	11200	9690	4360
sp|Q5SWU9|ACACA_MOUSE	Acaca	Mus musculus	TDCNHIFLNFVPTVIMDPSK	129.35	3	FALSE	30100	28300	5880	9790	33800	27300	8570	15800	11000	24800	20100	3330	3210
sp|Q9D8E6|RL4_MOUSE	Rpl4	Mus musculus	IEEVPELPLVVEDK	100.49	2	FALSE	1950	2900	2650	11000	9130	4010	7860	10900	11700	13700	21700	43900	30800
sp|Q9D8E6|RL4_MOUSE	Rpl4	Mus musculus	GPCIIYNEDNGIIK	70.11	2	FALSE	237	592	829	4930	3340	1380	2450	5410	5150	6060	9980	11700	4740
sp|Q9D8E6|RL4_MOUSE	Rpl4	Mus musculus	NIPGITLLNVSK	94.91	2	FALSE	2050	4380	3120	11600	7800	4740	7140	7310	13100	10400	19700	30600	25700
sp|P56480|ATPB_MOUSE	Atp5b	Mus musculus	LVLEVAQHLGESTVR	76.07	2	FALSE	1060	12200	8820	18900	27700	18400	19800	30900	26100	21000	52000	42400	31900
sp|P56480|ATPB_MOUSE	Atp5b	Mus musculus	TIAMDGTEGLVR	59.17	2	FALSE	612	3220	3460	27500	47200	15200	9540	59000	44000	23300	98300	55600	26500
sp|P56480|ATPB_MOUSE	Atp5b	Mus musculus	IPVGPETLGR	48.47	2	FALSE	118	1050	237	14200	29600	5250	3400	33200	23800	10200	45500	25400	8850
sp|P56480|ATPB_MOUSE	Atp5b	Mus musculus	IMNVIGEPIDER	67.78	2	FALSE	1950	8710	7540	89200	113000	40200	30300	162000	127000	64800	266000	157000	75500
sp|P56480|ATPB_MOUSE	Atp5b	Mus musculus	VVDLLAPYAK	76.67	2	FALSE	18900	78600	71500	252000	280000	172000	129000	348000	318000	184000	550000	398000	308000
sp|P56480|ATPB_MOUSE	Atp5b	Mus musculus	IGLFGGAGVGK	64.34	2	FALSE	4850	34800	32100	146000	186000	83500	65700	222000	222000	106000	387000	261000	183000
sp|P56480|ATPB_MOUSE	Atp5b	Mus musculus	TVLIMELINNVAK	144.12	2	FALSE	50400	92200	35500	163000	82700	174000	119000	212000	226000	153000	393000	196000	179000
sp|P56480|ATPB_MOUSE	Atp5b	Mus musculus	AHGGYSVFAGVGER	52.5	3	FALSE	1440	9130	7290	55800	56900	21800	16500	102000	78400	28500	120000	70400	37900
sp|P56480|ATPB_MOUSE	Atp5b	Mus musculus	EGNDLYHEMIESGVINLK	108.3	3	FALSE	36400	52100	23900	56400	70500	74600	68700	106000	105000	72800	155000	117000	96400
sp|P56480|ATPB_MOUSE	Atp5b	Mus musculus	VALVYGQMNEPPGAR	61.25	2	FALSE	125	2230	4500	32900	53700	15100	10400	63400	52300	24800	119000	65300	26300
sp|P56480|ATPB_MOUSE	Atp5b	Mus musculus	VALTGLTVAEYFR	112.66	2	FALSE	135000	222000	154000	244000	256000	255000	228000	333000	362000	234000	504000	474000	369000
sp|P56480|ATPB_MOUSE	Atp5b	Mus musculus	FTQAGSEVSALLGR	83.64	2	FALSE	17400	75800	61900	161000	191000	130000	115000	248000	262000	158000	343000	293000	237000
sp|P56480|ATPB_MOUSE	Atp5b	Mus musculus	IPSAVGYQPTLATDMGTMQER	85.45	3	FALSE	2310	8380	4950	31000	32700	23600	26500	58500	51800	22900	98400	92700	45700
sp|P56480|ATPB_MOUSE	Atp5b	Mus musculus	AIAELGIYPAVDPLDSTSR	107.79	2	FALSE	71800	130000	88200	176000	177000	180000	169000	225000	261000	144000	389000	338000	334000
sp|P56480|ATPB_MOUSE	Atp5b	Mus musculus	AIAELGIYPAVDPLDSTSR	107.79	3	FALSE	16400	42900	38300	52200	40900	37900	56400	89200	80500	30100	105000	126000	134000
sp|P56480|ATPB_MOUSE	Atp5b	Mus musculus	IMDPNIVGNEHYDVAR	62.46	3	FALSE	138	3250	3720	23200	25700	10100	10200	47800	34400	15700	55900	42500	15900
sp|P56480|ATPB_MOUSE	Atp5b	Mus musculus	FLSQPFQVAEVFTGHMGK	120.54	3	FALSE	49300	52400	26000	85600	77000	78400	61200	119000	111000	68700	189000	47200	41200
sp|Q9D0K2|SCOT1_MOUSE	Oxct1	Mus musculus	FYTDPVEAVK	55.54	2	FALSE	355	1860	1130	14800	16700	6300	4030	26800	16400	12600	51900	37300	11400
sp|Q9D0K2|SCOT1_MOUSE	Oxct1	Mus musculus	DLTAVSNNAGVDNFGLGLLLR	143.46	3	FALSE	9440	9830	6850	11200	7960	12000	6630	17500	16800	13400	36500	23500	15100
sp|Q9D0K2|SCOT1_MOUSE	Oxct1	Mus musculus	MISSYVGENAEFER	62.47	2	FALSE	237	849	355	7740	11000	2110	3000	13700	9650	9790	27700	19500	8880
sp|Q9D0K2|SCOT1_MOUSE	Oxct1	Mus musculus	AGGAGVPAFYTSTGYGTLVQEGGSPIK	101.59	3	FALSE	5370	12400	7860	16200	17600	12000	18100	25000	23700	19300	54600	62900	45200
sp|P29341|PABP1_MOUSE	Pabpc1	Mus musculus	FSPAGPILSIR	82.83	2	FALSE	316	839	5100	21700	15700	5690	6120	16000	15200	21000	49000	41900	26100
sp|P29341|PABP1_MOUSE	Pabpc1	Mus musculus	ALYDTFSAFGNILSCK	129.54	2	FALSE	18100	10600	7270	32400	20000	19800	19600	31200	15500	30100	35800	33000	22500
sp|P29341|PABP1_MOUSE	Pabpc1	Mus musculus	GFGFVSFER	86.2	2	FALSE	4260	9650	7960	32500	31700	15000	17100	27900	24100	33900	67000	52800	40500
sp|P29341|PABP1_MOUSE	Pabpc1	Mus musculus	GFGFVCFSSPEEATK	92.54	2	FALSE	1100	5110	5030	17200	11800	6870	5310	14900	13300	18400	36100	33700	23100
sp|P29341|PABP1_MOUSE	Pabpc1	Mus musculus	IVATKPLYVALAQR	69.02	3	FALSE	118	2370	4600	13200	8920	4500	6480	16200	8670	11400	30100	27400	18300
sp|P63323|RS12_MOUSE	Rps12	Mus musculus	LGEWVGLCK	65.06	2	FALSE	237	415	1240	9260	10900	2070	5230	11500	12000	11000	28000	24300	13800
sp|P63323|RS12_MOUSE	Rps12	Mus musculus	DVIEEYFK	79.09	2	FALSE	5740	5510	4860	25900	25800	8550	9660	27100	24700	28600	78900	57700	45000
sp|Q641P0|ARP3B_MOUSE	Actr3b	Mus musculus	HGIVEDWDLMER	80.25	3	FALSE	681	3770	3400	12700	7670	5200	8090	12500	11700	8330	29400	13500	11000
sp|Q641P0|ARP3B_MOUSE	Actr3b	Mus musculus	DITYFIQQLLR	165.69	2	FALSE	16300	15900	6510	8580	16300	14900	5370	21200	12400	31800	42900	4520	2510
sp|P62702|RS4X_MOUSE	Rps4x	Mus musculus	ECLPLIIFLR	138.54	2	FALSE	14500	12100	6690	18800	19100	13800	14200	12900	17000	26400	57100	32700	29200
sp|P62702|RS4X_MOUSE	Rps4x	Mus musculus	FDTGNLCMVTGGANLGR	83.46	2	FALSE	711	1110	849	4020	4130	1660	1850	4900	2340	5700	13100	15900	7700
sp|P62702|RS4X_MOUSE	Rps4x	Mus musculus	LSNIFVIGK	77.86	2	FALSE	2490	5330	3040	16300	15800	8450	4820	18600	15300	21300	44800	33700	32200
sp|P16858|G3P_MOUSE	Gapdh	Mus musculus	VGVNGFGR	33.06	2	FALSE	118	237	631	4660	3810	829	2030	6120	5250	5710	18400	13000	8750
sp|P16858|G3P_MOUSE	Gapdh	Mus musculus	LVINGKPITIFQER	85.31	2	FALSE	1900	4320	3730	12200	18000	7510	13600	12700	14200	36300	47400	24400	24000
sp|P16858|G3P_MOUSE	Gapdh	Mus musculus	LVINGKPITIFQER	85.31	3	FALSE	27200	66300	67900	129000	135000	75500	133000	159000	144000	224000	409000	243000	257000
sp|P16858|G3P_MOUSE	Gapdh	Mus musculus	WGEAGAEYVVESTGVFTTMEK	122.24	3	FALSE	30500	22900	17400	36700	51400	30300	72800	87700	47200	80100	147000	155000	61900
sp|P16858|G3P_MOUSE	Gapdh	Mus musculus	VIISAPSADAPMFVMGVNHEK	95.86	3	FALSE	3800	6250	5030	22700	36500	8720	26400	42900	27100	51900	125000	132000	75000
sp|P16858|G3P_MOUSE	Gapdh	Mus musculus	IVSNASCTTNCLAPLAK	54.17	2	FALSE	651	3080	5940	82200	93200	17500	21600	79000	84100	85600	215000	180000	63900
sp|P16858|G3P_MOUSE	Gapdh	Mus musculus	IVSNASCTTNCLAPLAK	54.17	3	FALSE	355	1660	3180	20800	21100	2880	6900	45600	23900	19700	61400	53800	18600
sp|P16858|G3P_MOUSE	Gapdh	Mus musculus	GAAQNIIPASTGAAK	39.6	2	FALSE	296	572	4260	62000	101000	10900	17400	93700	65400	67100	241000	133000	65800
sp|P16858|G3P_MOUSE	Gapdh	Mus musculus	VPTPNVSVVDLTCR	78.92	2	FALSE	5720	27000	34600	125000	111000	53500	79100	147000	121000	167000	328000	398000	216000
sp|P16858|G3P_MOUSE	Gapdh	Mus musculus	VPTPNVSVVDLTCR	78.92	3	FALSE	4080	26800	36500	97400	62400	38200	85600	153000	97200	123000	305000	349000	206000
sp|P16858|G3P_MOUSE	Gapdh	Mus musculus	LISWYDNEYGYSNR	78.11	2	FALSE	11100	19900	27600	110000	131000	48800	63600	137000	116000	158000	287000	357000	153000
sp|P16858|G3P_MOUSE	Gapdh	Mus musculus	VVDLMAYMASK	94.06	2	FALSE	582	2470	987	45200	66400	24100	42700	87900	57000	88900	250000	257000	114000
sp|P62754|RS6_MOUSE	Rps6	Mus musculus	MATEVAADALGEEWK	82.63	3	FALSE	149	642	730	2140	1940	592	2710	3690	3990	908	7760	4720	5030
sp|P21460|CYTC_MOUSE	Cst3	Mus musculus	ALDFAVSEYNK	63.53	2	FALSE	1700	4780	8430	47200	34700	8310	13900	50900	36000	18000	47200	49900	22800
sp|P21460|CYTC_MOUSE	Cst3	Mus musculus	ALCSFQIYSVPWK	108.33	2	FALSE	25200	24800	21700	45600	32900	21400	29700	37500	37000	30700	62400	46100	39900
sp|P67984|RL22_MOUSE	Rpl22	Mus musculus	AGNLGGGVVTIER	49.53	2	FALSE	118	336	1240	9080	9220	1800	2430	8270	8960	5050	20200	15600	7520
sp|P67984|RL22_MOUSE	Rpl22	Mus musculus	ITVTSEVPFSK	62.37	2	FALSE	118	622	237	20500	16500	1430	5940	19900	12600	13700	41500	36100	14200
sp|P05201|AATC_MOUSE	Got1	Mus musculus	TDESQPWVLPVVR	94.75	2	FALSE	138	4030	573	6850	13000	5570	8530	16400	15300	20400	53400	43800	34900
sp|P05201|AATC_MOUSE	Got1	Mus musculus	IANDNSLNHEYLPILGLAEFR	128.86	3	FALSE	3900	849	770	6870	2980	8950	5950	11500	12400	16400	38000	8330	5270
sp|P05201|AATC_MOUSE	Got1	Mus musculus	LVLGDNSLAIR	72.46	2	FALSE	237	257	612	11000	21100	5310	7420	23600	21000	25000	69600	52700	32300
sp|P05201|AATC_MOUSE	Got1	Mus musculus	VGGVQSLGGTGALR	47.64	2	FALSE	118	118	118	2350	4440	494	513	5510	5250	4890	14000	9260	3360
sp|P05201|AATC_MOUSE	Got1	Mus musculus	IVAATLSDPELFK	85.99	2	FALSE	257	1410	1180	13400	19500	8510	13900	23700	23800	32900	73900	68000	45200
sp|P62242|RS8_MOUSE	Rps8	Mus musculus	IIDVVYNASNNELVR	79.02	2	FALSE	770	1150	750	2830	1830	1130	1950	3820	3380	3260	5700	11000	4900
sp|P62242|RS8_MOUSE	Rps8	Mus musculus	NCIVLIDSTPYR	74.64	2	FALSE	474	1640	849	5370	6300	1150	1920	7660	7040	8010	17100	15800	6830
sp|P62242|RS8_MOUSE	Rps8	Mus musculus	QWYESHYALPLGR	75.86	3	FALSE	276	494	118	4300	4350	2840	3570	3830	6180	3060	11700	6730	5510
sp|P62242|RS8_MOUSE	Rps8	Mus musculus	ISSLLEEQFQQGK	68.72	2	FALSE	237	987	1420	6710	6110	1950	2250	8210	6970	4150	14900	16100	7720
sp|P62267|RS23_MOUSE	Rps23	Mus musculus	VANVSLLALYK	90.24	2	FALSE	207	1830	2110	5800	8530	3400	1540	8300	9140	11400	21300	20800	16100
sp|P58252|EF2_MOUSE	Eef2	Mus musculus	TFCQLILDPIFK	128.91	2	FALSE	9220	5960	5610	12700	11900	17200	11300	12300	11000	28600	49800	27400	19400
sp|P58252|EF2_MOUSE	Eef2	Mus musculus	VFDAIMNFR	90.94	2	FALSE	257	1070	1090	5470	7400	2630	3510	8680	5860	10200	25700	22700	15500
sp|P58252|EF2_MOUSE	Eef2	Mus musculus	YVEPIEDVPCGNIVGLVGVDQFLVK	148.37	3	FALSE	11800	3300	3570	2980	5450	7190	2980	9220	5270	11500	20600	8250	4340
sp|P58252|EF2_MOUSE	Eef2	Mus musculus	CLYASVLTAQPR	67.64	2	FALSE	257	276	730	6870	10500	3670	3890	8880	8640	12600	27900	25000	12000
sp|P58252|EF2_MOUSE	Eef2	Mus musculus	AYLPVNESFGFTADLR	110.41	2	FALSE	2210	1750	2560	1500	1950	1820	1900	3820	3450	6170	7870	5680	5260
sp|O35405|PLD3_MOUSE	Pld3	Mus musculus	ALLNVVDSAR	58.84	2	FALSE	888	1490	1540	4110	12700	2320	1560	5110	5900	4800	14700	14800	6570
sp|O35405|PLD3_MOUSE	Pld3	Mus musculus	SQLEAVFLR	76.93	2	FALSE	612	928	2170	9500	8960	6120	4340	13800	9200	10900	28900	29400	17800
sp|Q8BFR4|GNS_MOUSE	Gns	Mus musculus	IQEPYTFPAILK	100.09	2	FALSE	188	750	2700	5590	5860	3690	5130	7250	8060	9510	20500	22000	16000
sp|P47962|RL5_MOUSE	Rpl5	Mus musculus	VGLTNYAAAYCTGLLLAR	113.43	3	FALSE	5080	3730	443	9840	2550	8930	4780	9930	5640	8250	12400	12800	14600
sp|Q8BSY0|ASPH_MOUSE	Asph	Mus musculus	AIETYQEAADLPDAPTDLVK	91.22	2	FALSE	1170	1150	1030	5370	10200	5330	1980	8500	3040	10500	6370	9540	7180
sp|Q8BSY0|ASPH_MOUSE	Asph	Mus musculus	ISESIPYLK	65.5	2	FALSE	118	237	395	5290	5210	2170	3080	6220	7660	7190	19500	10400	6450
sp|P97371|PSME1_MOUSE	Psme1	Mus musculus	TENLLGSYFPK	89.09	2	FALSE	7990	20000	20600	72200	67100	30100	61900	81400	68800	71100	140000	138000	99400
sp|P97371|PSME1_MOUSE	Psme1	Mus musculus	APLDIPVPDPVK	87.9	2	FALSE	1380	5310	6890	21700	26800	10600	21100	32000	20400	24300	50800	49800	32900
sp|P97371|PSME1_MOUSE	Psme1	Mus musculus	IEDGNNFGVAVQEK	48.97	2	FALSE	118	355	257	1880	2970	592	414	4340	1950	2720	5210	2030	1640
sp|P97371|PSME1_MOUSE	Psme1	Mus musculus	VFELMTNLHTK	68.54	3	FALSE	474	1010	730	4290	2720	1240	2880	7700	6770	2610	9760	6320	5350
sp|P97371|PSME1_MOUSE	Psme1	Mus musculus	QLVHELDEAEYQEIR	64.04	3	FALSE	447	5110	6000	17600	18900	4360	16300	28200	18700	13100	34600	36800	22400
sp|P97371|PSME1_MOUSE	Psme1	Mus musculus	NAYAVLYDIILK	135.96	2	FALSE	42600	30500	27500	54700	47500	33800	30100	39400	60800	43400	77000	47600	40800
sp|Q9CXW4|RL11_MOUSE	Rpl11	Mus musculus	VLEQLTGQTPVFSK	75.12	2	FALSE	0	3850	5920	27900	17400	6470	11600	27900	20700	22200	57000	56500	32200
sp|Q9CXW4|RL11_MOUSE	Rpl11	Mus musculus	VLEQLTGQTPVFSK	75.12	3	FALSE	257	1100	849	2050	1040	237	1840	3800	3000	1360	7080	7270	4860
sp|Q9CXW4|RL11_MOUSE	Rpl11	Mus musculus	YDGIILPGK	58.3	2	FALSE	444	829	1480	11100	13900	1550	5010	14000	8960	9970	28500	18400	12000
sp|Q9JHK5|PLEK_MOUSE	Plek	Mus musculus	QQDHFFQAAFLEER	86.07	3	FALSE	5510	10500	12100	18400	17100	12600	17400	17800	25400	16900	38900	13500	16000
sp|Q9JHK5|PLEK_MOUSE	Plek	Mus musculus	VFNHCLTGSGVIDWLVSNK	118.96	3	FALSE	12100	6690	6040	14100	13900	8250	8530	14600	10000	13400	22000	1380	3430
sp|P55302|AMRP_MOUSE	Lrpap1	Mus musculus	LIHNLNVILAR	69.14	3	FALSE	118	938	1110	3830	2550	2820	3260	6000	5710	9260	19200	18700	11700
sp|P55302|AMRP_MOUSE	Lrpap1	Mus musculus	IQEYNVLLDTLSR	106.7	2	FALSE	1720	2470	1880	4360	5550	2150	3970	7760	4970	15300	20200	28400	15200
sp|O88668|CREG1_MOUSE	Creg1	Mus musculus	IWVLDYFGGPK	122.7	2	FALSE	4340	3770	2050	4050	2820	3220	5390	4930	4160	5230	11700	5980	6790
sp|P62889|RL30_MOUSE	Rpl30	Mus musculus	LVILANNCPALR	71.08	2	FALSE	750	5940	2880	22500	23400	8760	8710	23600	16700	18600	27500	31900	22800
sp|P62889|RL30_MOUSE	Rpl30	Mus musculus	VCTLAIIDPGDSDIIR	101.06	2	FALSE	9370	12100	8130	19700	22400	12500	14700	16800	18200	28800	45200	44500	38300
sp|O09159|MA2B1_MOUSE	Man2b1	Mus musculus	ASDSLEPPAADLFTGVLPNNYNPPK	121.44	3	FALSE	5530	1240	1410	9140	592	1520	3460	7010	3320	5360	15500	15800	13900
sp|O09159|MA2B1_MOUSE	Man2b1	Mus musculus	TLVNYFLK	88.4	2	FALSE	1280	2940	3260	12200	8020	2780	4950	9100	10300	14400	31100	29100	25200
sp|O09159|MA2B1_MOUSE	Man2b1	Mus musculus	FQVTLYNPLGR	97.97	2	FALSE	3080	5710	3400	15900	10800	4540	5730	9720	10300	11900	31700	31200	31400
sp|P35969|VGFR1_MOUSE	Flt1	Mus musculus	ICDFGLAR	52.42	2	FALSE	118	750	848	9140	10100	2350	1900	9440	4980	4540	18300	11600	4360
sp|P48036|ANXA5_MOUSE	Anxa5	Mus musculus	GTVTDFPGFDGR	67.56	2	FALSE	276	2890	2840	15100	32200	7940	11100	38800	22100	40500	97900	85300	33400
sp|P48036|ANXA5_MOUSE	Anxa5	Mus musculus	GLGTDEDSILNLLTSR	130.54	2	FALSE	7260	4900	4800	14300	12100	9510	13100	18500	23600	34700	67700	55400	7330
sp|P48036|ANXA5_MOUSE	Anxa5	Mus musculus	QVYEEEYGSNLEDDVVGDTSGYYQR	91.44	3	FALSE	1090	1760	1700	3850	7160	2780	7760	7940	3040	14100	20300	29100	10800
sp|P48036|ANXA5_MOUSE	Anxa5	Mus musculus	FITIFGTR	82.5	2	FALSE	2840	2620	3420	18500	31500	11900	22700	37600	28300	64800	124000	112000	76100
sp|P48036|ANXA5_MOUSE	Anxa5	Mus musculus	ETSGNLEQLLLAVVK	147.43	2	FALSE	138	138	1440	424	1930	2290	3670	3890	3340	9590	17900	10400	7340
sp|P48036|ANXA5_MOUSE	Anxa5	Mus musculus	SEIDLFNIR	93.03	2	FALSE	7810	8730	10200	31800	51500	21100	34200	64300	51400	112000	229000	205000	143000
sp|P48036|ANXA5_MOUSE	Anxa5	Mus musculus	NFATSLYSMIK	114.41	2	FALSE	6240	8630	4700	15800	26500	15200	18900	27200	31500	62300	129000	93200	71400
sp|P48036|ANXA5_MOUSE	Anxa5	Mus musculus	ALLLLCGGEDD	89.45	2	FALSE	513	1420	415	3680	3990	513	2090	6530	6160	4740	19600	19400	12300
sp|Q99PT1|GDIR1_MOUSE	Arhgdia	Mus musculus	VAVSADPNVPNVIVTR	72.43	2	FALSE	5980	35300	54400	203000	182000	76200	122000	245000	202000	187000	373000	407000	223000
sp|Q99PT1|GDIR1_MOUSE	Arhgdia	Mus musculus	AEEYEFLTPMEEAPK	89.25	2	FALSE	2990	5970	906	50900	55200	25100	25400	48800	51400	58900	154000	158000	75900
sp|Q99PT1|GDIR1_MOUSE	Arhgdia	Mus musculus	AEEYEFLTPMEEAPK	89.25	3	FALSE	474	1080	716	7820	6490	1840	3670	10300	6310	3890	18000	15700	9220
sp|Q8BY35|FGD2_MOUSE	Fgd2	Mus musculus	LGLEDDIVDPSNTLLR	106.33	2	FALSE	5550	3920	3990	11300	11900	2700	9710	9080	9770	7450	10200	14600	8530
sp|O70492|SNX3_MOUSE	Snx3	Mus musculus	VVVPPLPGK	53.84	2	FALSE	118	474	987	5740	6240	1400	1460	6740	4800	3360	14300	9340	4320
sp|Q9JL62|GLTP_MOUSE	Gltp	Mus musculus	TLQNILEVEK	67.69	2	FALSE	513	533	306	7380	7480	2120	2370	8140	5570	6910	17300	14700	6650
sp|Q9JL62|GLTP_MOUSE	Gltp	Mus musculus	VGATLALLWLK	124.63	2	FALSE	4800	4920	4010	8370	6060	3950	5990	5500	5720	6480	11700	6130	4050
tr|D3Z375|D3Z375_MOUSE	Pea15a	Mus musculus	RPDLLTMVVDYR	100.62	3	FALSE	8330	12100	8920	26800	19500	14500	25300	27700	27300	30700	64800	20200	23800
sp|P29416|HEXA_MOUSE	Hexa	Mus musculus	YTLYPNNFQFR	87.78	2	FALSE	1330	3610	3000	15400	22100	9540	10800	16800	19200	49700	89900	87700	60200
sp|P29416|HEXA_MOUSE	Hexa	Mus musculus	GLETFSQLVWK	107.4	2	FALSE	306	257	701	1320	4610	3710	6830	10900	6650	20900	39200	40000	30200
sp|P29416|HEXA_MOUSE	Hexa	Mus musculus	VRPDTIIQVWR	77.18	3	FALSE	316	1180	809	6540	1750	5590	6650	11600	10300	24200	81000	52300	41000
sp|P29416|HEXA_MOUSE	Hexa	Mus musculus	ALLSAPWYLNR	98.15	2	FALSE	3690	5230	6080	17200	18300	12900	16800	28700	19600	52000	128000	118000	80400
sp|P28798|GRN_MOUSE	Grn	Mus musculus	AVSLPFSVVCPDAK	95.94	2	FALSE	3990	760	3540	9510	7370	4260	7600	7690	7600	9640	36100	34600	27600
sp|P28798|GRN_MOUSE	Grn	Mus musculus	LNTGAWGCCPFAK	69.86	2	FALSE	1420	5150	4480	46200	39200	13200	16700	40200	42200	32900	94700	78400	38900
sp|P28798|GRN_MOUSE	Grn	Mus musculus	GSWACCQLPHAVCCEDR	56.63	3	FALSE	0	651	375	4400	4400	493	2130	3850	4560	4150	10600	9160	2680
sp|P28798|GRN_MOUSE	Grn	Mus musculus	DSAGVWACCPYLK	76.42	2	FALSE	25900	65700	90000	423000	320000	101000	151000	326000	310000	323000	709000	634000	299000
sp|P62245|RS15A_MOUSE	Rps15a	Mus musculus	MNVLADALK	69.01	2	FALSE	118	1370	237	12600	17200	2530	6570	11100	9900	8440	37400	21700	18200
sp|P14131|RS16_MOUSE	Rps16	Mus musculus	GPLQSVQVFGR	72.04	2	FALSE	494	1860	1400	9320	9710	2650	3320	13700	8070	14100	28800	22700	14800
sp|P14131|RS16_MOUSE	Rps16	Mus musculus	LLEPVLLLGK	107.14	2	FALSE	4780	7700	6200	15200	21100	9990	10500	12400	17400	24200	47200	44400	42000
sp|P99028|QCR6_MOUSE	Uqcrh	Mus musculus	SQTEEDCTEELFDFLHAR	115.05	3	FALSE	9690	23500	13200	17300	19400	17400	16800	20600	18800	16200	31800	11200	8880
sp|P97370|AT1B3_MOUSE	Atp1b3	Mus musculus	LFIYNPSSGEFLGR	100.69	2	FALSE	6730	6080	2640	11000	24200	10700	11400	13000	13600	19000	31100	23800	20900
sp|P97370|AT1B3_MOUSE	Atp1b3	Mus musculus	IIDLIPDGYPQISCLPK	119.48	2	FALSE	5190	2490	395	3480	4170	3590	3360	5760	6060	7210	14000	12400	4130
sp|P12970|RL7A_MOUSE	Rpl7a	Mus musculus	NFGIGQDIQPK	54.94	2	FALSE	582	513	1580	8690	7220	1300	2490	8060	5710	5270	16200	11700	6870
sp|P05064|ALDOA_MOUSE	Aldoa	Mus musculus	GILAADESTGSIAK	49.92	2	FALSE	237	947	1090	13000	23400	3260	4820	25400	16500	17700	69100	49800	20700
sp|P05064|ALDOA_MOUSE	Aldoa	Mus musculus	QLLLTADDR	47.27	2	FALSE	118	1010	711	3830	10100	1990	2700	10300	5190	7280	24900	24100	12600
sp|P05064|ALDOA_MOUSE	Aldoa	Mus musculus	VNPCIGGVILFHETLYQK	103.5	3	FALSE	3750	1960	3940	7090	7220	4190	7960	13200	9390	13400	30600	17400	12700
sp|P05064|ALDOA_MOUSE	Aldoa	Mus musculus	GVVPLAGTNGETTTQGLDGLSER	80.05	2	FALSE	1300	984	730	3690	2410	1640	2080	2840	3160	10000	10700	13400	5730
sp|P05064|ALDOA_MOUSE	Aldoa	Mus musculus	GVVPLAGTNGETTTQGLDGLSER	80.05	3	FALSE	2150	6260	6080	13000	15700	9690	17300	27400	22500	31600	59600	99100	51200
sp|P05064|ALDOA_MOUSE	Aldoa	Mus musculus	IGEHTPSALAIMENANVLAR	103.88	3	FALSE	20100	21700	14000	54100	60000	41700	63300	115000	92300	148000	313000	306000	202000
sp|P05064|ALDOA_MOUSE	Aldoa	Mus musculus	FSNEEIAMATVTALR	103.3	2	FALSE	5900	7700	5340	19000	24500	13800	21400	30000	25600	48100	101000	148000	80900
sp|P05064|ALDOA_MOUSE	Aldoa	Mus musculus	FSNEEIAMATVTALR	103.3	3	FALSE	3690	6460	4920	10800	13600	8350	13000	21700	16700	19800	56300	89900	55200
sp|P05064|ALDOA_MOUSE	Aldoa	Mus musculus	CPLLKPWALTFSYGR	108.85	3	FALSE	15100	13100	7220	20100	26600	18600	20100	27700	24400	58900	99300	9380	9970
sp|P05064|ALDOA_MOUSE	Aldoa	Mus musculus	YTPSGQSGAAASESLFISNHAY	81.81	2	FALSE	1620	984	542	3850	5310	2030	2680	5080	4840	10500	19500	23700	9300
sp|P05064|ALDOA_MOUSE	Aldoa	Mus musculus	YTPSGQSGAAASESLFISNHAY	81.81	3	FALSE	1500	4170	1280	6550	8210	2540	9890	16700	11900	15100	34900	53900	30200
sp|P68510|1433F_MOUSE	Ywhah	Mus musculus	AVTELNEPLSNEDR	46.09	2	FALSE	118	1400	1090	14400	15200	2530	3950	18200	14500	9670	27100	29000	7760
sp|P68510|1433F_MOUSE	Ywhah	Mus musculus	NLLSVAYK	57.39	2	FALSE	8390	23600	25000	152000	149000	40800	69300	188000	155000	111000	316000	271000	155000
sp|P68510|1433F_MOUSE	Ywhah	Mus musculus	ELETVCNDVLALLDK	132.74	2	FALSE	26600	10500	12900	34600	22200	15700	26400	30300	41300	34700	73300	52500	35600
sp|P68510|1433F_MOUSE	Ywhah	Mus musculus	DSTLIMQLLR	120.58	2	FALSE	53700	53000	27900	126000	126000	93500	127000	137000	134000	157000	333000	293000	213000
sp|Q8BPU7|ELMO1_MOUSE	Elmo1	Mus musculus	VAIEWPGAYPK	80.03	2	FALSE	967	5210	5690	20200	15600	4940	10700	19600	14100	12900	29000	31600	14600
sp|Q8BPU7|ELMO1_MOUSE	Elmo1	Mus musculus	SAIDISILQR	81.23	2	FALSE	987	2330	3200	14200	6870	4240	7240	11700	11600	6180	14400	22300	13000
sp|Q8BPU7|ELMO1_MOUSE	Elmo1	Mus musculus	LQNLSYTEILK	80.93	2	FALSE	355	3670	5030	15100	15300	5490	9550	15600	11700	10900	25900	29800	9690
sp|Q8BPU7|ELMO1_MOUSE	Elmo1	Mus musculus	IQPEILELIK	103.67	2	FALSE	9730	10100	12600	29000	21800	13800	19400	26300	20000	26100	50100	53300	19100
sp|Q8BPU7|ELMO1_MOUSE	Elmo1	Mus musculus	LLDLENIQIPDAPPPIPK	124.22	2	FALSE	6060	4730	3850	11400	11600	8370	7500	10300	11200	9970	17000	21700	15900
sp|Q8BPU7|ELMO1_MOUSE	Elmo1	Mus musculus	LLDLENIQIPDAPPPIPK	124.22	3	FALSE	7480	7470	8130	11400	7800	5750	10700	11600	10200	7920	20900	22400	20300
sp|P48962|ADT1_MOUSE	Slc25a4	Mus musculus	DFLAGGIAAAVSK	89.19	2	FALSE	9730	38800	25200	67000	81000	49600	72100	103000	100000	55500	143000	150000	108000
sp|P48962|ADT1_MOUSE	Slc25a4	Mus musculus	EQGFLSFWR	109.21	2	FALSE	58300	88100	46700	108000	140000	163000	82200	160000	175000	120000	316000	115000	111000
sp|P48962|ADT1_MOUSE	Slc25a4	Mus musculus	GNLANVIR	38.87	2	FALSE	730	2960	2390	14300	19400	7920	6350	25100	23300	12000	47300	24100	19800
sp|P48962|ADT1_MOUSE	Slc25a4	Mus musculus	YFPTQALNFAFK	114.1	2	FALSE	121000	178000	113000	202000	217000	243000	176000	255000	287000	260000	542000	409000	358000
sp|P48962|ADT1_MOUSE	Slc25a4	Mus musculus	QIFLGGVDR	54.84	2	FALSE	5350	6080	5410	42700	50900	26800	12200	46700	42700	21300	94800	44600	22900
sp|P48962|ADT1_MOUSE	Slc25a4	Mus musculus	YFAGNLASGGAAGATSLCFVYPLDFAR	141.66	3	FALSE	35000	57100	24700	3930	30100	30900	6770	49600	30500	28700	39300	5570	1860
sp|P48962|ADT1_MOUSE	Slc25a4	Mus musculus	AAYFGVYDTAK	58.25	2	FALSE	395	1120	237	7560	20700	5920	3140	15900	15200	9180	26900	11100	7420
sp|P48962|ADT1_MOUSE	Slc25a4	Mus musculus	GADIMYTGTLDCWR	89.86	2	FALSE	2720	7150	3100	15900	22700	14800	11300	33300	26500	18300	51200	45800	21800
sp|P48962|ADT1_MOUSE	Slc25a4	Mus musculus	GAWSNVLR	55.13	2	FALSE	1150	4460	2480	15400	30100	11900	7720	30100	29900	17600	59900	29600	20300
sp|P09405|NUCL_MOUSE	Ncl	Mus musculus	VEGSEPTTPFNLFIGNLNPNK	132.45	3	FALSE	17400	17700	12100	28300	15200	9830	24600	17700	21700	15300	37700	34200	30500
sp|P09405|NUCL_MOUSE	Ncl	Mus musculus	FAISELFAK	105.73	2	FALSE	24500	44300	35700	116000	77000	49600	88500	104000	98700	76600	149000	128000	115000
sp|P09405|NUCL_MOUSE	Ncl	Mus musculus	FGYVDFESAEDLEK	91.81	2	FALSE	5050	7870	9020	30800	22200	8460	26900	23000	8600	12000	28600	43900	27800
sp|P09405|NUCL_MOUSE	Ncl	Mus musculus	ALELTGLK	54.83	2	FALSE	415	3730	1940	21400	21800	4290	7380	18500	17600	7490	30200	30200	17000
sp|P09405|NUCL_MOUSE	Ncl	Mus musculus	NLSFNITEDELK	87.01	2	FALSE	1820	5780	4540	12300	10600	3060	11600	9310	11100	8520	17100	23000	13600
sp|P09405|NUCL_MOUSE	Ncl	Mus musculus	TLVLSNLSYSATK	72.56	2	FALSE	3470	9700	9890	61300	45800	19100	39900	71300	50800	27200	64000	74800	39800
sp|P09405|NUCL_MOUSE	Ncl	Mus musculus	GFGFVDFNSEEDAK	86.57	2	FALSE	4700	13200	16700	51800	39200	13500	37800	47300	41400	26200	53300	65500	48000
sp|P06151|LDHA_MOUSE	Ldha	Mus musculus	DQLIVNLLK	97.88	2	FALSE	6000	9570	9670	23500	38800	21500	28600	34600	38100	79200	158000	175000	125000
sp|P06151|LDHA_MOUSE	Ldha	Mus musculus	LVIITAGAR	51.67	2	FALSE	848	2590	1130	14700	22200	4990	7640	22200	17500	23600	62100	45800	30300
sp|P06151|LDHA_MOUSE	Ldha	Mus musculus	FIIPNIVK	90.28	2	FALSE	10400	25400	26000	66700	72300	47300	50300	88900	81300	121000	247000	242000	191000
sp|P06151|LDHA_MOUSE	Ldha	Mus musculus	SADTLWGIQK	59.71	2	FALSE	1130	1480	1130	9400	18900	4860	3930	15500	10100	15900	38500	25200	14300
sp|P51410|RL9_MOUSE	Rpl9	Mus musculus	FLDGIYVSEK	69.86	2	FALSE	237	3320	2350	7460	12300	5650	4460	9650	10300	13700	24300	24500	10400
sp|P23780|BGAL_MOUSE	Glb1	Mus musculus	SLYPLTFTQVK	89.44	2	FALSE	1170	1940	829	4440	4800	2230	2030	2700	3160	9740	16100	16800	9910
sp|P23780|BGAL_MOUSE	Glb1	Mus musculus	AYVSVDGVPQGILDR	85.96	2	FALSE	632	2470	2050	5150	5720	2570	839	5490	5510	13700	27600	25500	13000
sp|P08113|ENPL_MOUSE	Hsp90b1	Mus musculus	FAFQAEVNR	53.37	2	FALSE	711	3380	2050	11900	21200	4240	4690	26400	17000	23700	84100	58400	26900
sp|P08113|ENPL_MOUSE	Hsp90b1	Mus musculus	LIINSLYK	66.55	2	FALSE	2350	9730	8880	50400	48900	18300	32400	72800	58900	67200	181000	150000	109000
sp|P08113|ENPL_MOUSE	Hsp90b1	Mus musculus	ELISNASDALDK	48.9	2	FALSE	592	2150	2090	20800	28200	4050	8390	28200	22800	23400	60700	53000	21200
sp|P08113|ENPL_MOUSE	Hsp90b1	Mus musculus	NLLHVTDTGVGMTR	58.25	3	FALSE	612	1030	1160	12200	13500	1730	5820	23700	16500	18800	67500	49500	27000
sp|P08113|ENPL_MOUSE	Hsp90b1	Mus musculus	GTTITLVLK	66.06	2	FALSE	276	454	1600	7170	13100	7300	7890	19300	13600	25700	50800	40900	38100
sp|P08113|ENPL_MOUSE	Hsp90b1	Mus musculus	EEASDYLELDTIK	79.78	2	FALSE	178	2500	2410	12400	13800	5250	11700	17600	14300	24500	48000	65200	27700
sp|P08113|ENPL_MOUSE	Hsp90b1	Mus musculus	YSQFINFPIYVWSSK	134.52	2	FALSE	12200	8550	3800	9120	14800	6990	5570	15300	9200	18200	43700	4560	4220
sp|P08113|ENPL_MOUSE	Hsp90b1	Mus musculus	SILFVPTSAPR	77.43	2	FALSE	8290	36200	37700	130000	142000	70100	95300	179000	156000	208000	492000	461000	298000
sp|P08113|ENPL_MOUSE	Hsp90b1	Mus musculus	GLFDEYGSK	53.9	2	FALSE	237	355	138	5790	8960	2820	3440	12100	7190	8750	34400	21600	15800
sp|P08113|ENPL_MOUSE	Hsp90b1	Mus musculus	GVVDSDDLPLNVSR	70.52	2	FALSE	494	5940	5250	45600	43600	14200	22800	62800	54200	64900	149000	171000	78100
sp|P08113|ENPL_MOUSE	Hsp90b1	Mus musculus	FQSSHHSTDITSLDQYVER	62.73	3	FALSE	178	257	237	2610	2010	434	1400	5310	3000	8120	15100	3190	2340
sp|P08113|ENPL_MOUSE	Hsp90b1	Mus musculus	EFEPLLNWMK	119.71	2	FALSE	809	928	276	2330	7750	5080	1050	10300	11100	11300	43800	22700	17900
sp|P08113|ENPL_MOUSE	Hsp90b1	Mus musculus	LTESPCALVASQYGWSGNMER	94.71	3	FALSE	8020	1660	5100	17900	18800	6970	16500	25300	18000	22200	59300	83500	57200
sp|P08113|ENPL_MOUSE	Hsp90b1	Mus musculus	SGYLLPDTK	44.99	2	FALSE	237	178	178	4740	7340	730	1240	7030	4540	8590	21600	14300	9400
sp|Q6PIC6|AT1A3_MOUSE	Atp1a3	Mus musculus	DGPNALTPPPTTPEWVK	81.17	2	FALSE	7990	45200	47900	62100	48500	41100	77800	49400	121000	44300	175000	142000	102000
sp|Q6PIC6|AT1A3_MOUSE	Atp1a3	Mus musculus	LNIPVSQVNPR	56.27	2	FALSE	118	691	750	6970	16600	3970	2530	18800	25400	7070	34100	18900	8730
sp|P14106|C1QB_MOUSE	C1qb	Mus musculus	GNLCVNLVR	52.83	2	FALSE	355	632	592	3610	4720	888	1740	4990	6470	5420	16700	9600	6570
sp|Q7TNV0|DEK_MOUSE	Dek	Mus musculus	NVGQFSGFPFEK	88.95	2	FALSE	2250	6670	4680	19600	15900	11000	12500	14200	12200	12500	23600	15100	13500
sp|Q7TNV0|DEK_MOUSE	Dek	Mus musculus	EVYENYPAYDLTER	67.69	2	FALSE	474	1010	572	9750	9000	2740	2650	7940	5130	4300	7580	6060	3650
sp|P11835|ITB2_MOUSE	Itgb2	Mus musculus	LGGDLLQALNEITESGR	137.57	2	FALSE	32600	25200	25700	44800	35600	21000	32700	65100	35800	25500	34800	40300	28800
sp|P11835|ITB2_MOUSE	Itgb2	Mus musculus	IGFGSFVDK	69.99	2	FALSE	355	1540	2030	11900	10900	4900	5250	14300	12400	8010	24300	19100	15000
sp|P11835|ITB2_MOUSE	Itgb2	Mus musculus	LSESNIQPIFAVTK	84.99	2	FALSE	1260	6060	4190	15700	15400	6930	14000	15800	14100	15400	30700	32200	18900
sp|P49935|CATH_MOUSE	Ctsh	Mus musculus	GGLPSQAFEYILYNK	118.04	2	FALSE	8150	6810	4170	7880	7190	6690	4990	9250	9150	20000	40300	28300	23400
tr|O88325|O88325_MOUSE	Naglu	Mus musculus	LLGPGPAANFLVSVER	63.56	3	FALSE	988000	6490000	2510000	10500000	32300000	13800000	4040000	8940000	9290000	16000000	29000000	10200000	6880000
sp|P62858|RS28_MOUSE	Rps28	Mus musculus	EGDVLTLLESER	100.26	2	FALSE	13100	18000	19100	54300	38500	22100	33700	55900	43200	62500	120000	151000	111000
sp|P17879|HS71B_MOUSE	Hspa1b	Mus musculus	VEIIANDQGNR	28.81	2	FALSE	493	987	1500	1760	3260	1260	1580	2780	2050	2030	7780	6080	4640
sp|P17879|HS71B_MOUSE	Hspa1b	Mus musculus	TTPSYVAFTDTER	58.26	2	FALSE	1070	3640	3470	26900	36500	7640	10800	38300	25700	18400	50300	48700	17200
sp|P17879|HS71B_MOUSE	Hspa1b	Mus musculus	QTQTFTTYSDNQPGVLIQVYEGER	102.62	3	FALSE	11400	13300	11400	19700	26300	8600	26700	22000	22800	21600	39300	45700	27900
sp|P47911|RL6_MOUSE	Rpl6	Mus musculus	SSITPGTVLIILTGR	138.84	2	FALSE	6240	2390	2940	4880	6460	2920	5410	7300	6420	6690	12800	13200	13200
sp|P47911|RL6_MOUSE	Rpl6	Mus musculus	QLDSGLLLVTGPLVINR	126.6	2	FALSE	3690	1400	1480	3480	3360	1360	3990	4600	3710	5780	11400	10300	5250
sp|P47911|RL6_MOUSE	Rpl6	Mus musculus	AVDLQILPK	72.18	2	FALSE	493	1640	2250	12100	9850	4920	4990	16000	11700	12500	34000	36800	26300
sp|P47911|RL6_MOUSE	Rpl6	Mus musculus	AVPQLQGYLR	68.91	2	FALSE	711	355	849	9870	10100	3460	4700	13900	13500	12600	24600	21100	10900
sp|P62983|RS27A_MOUSE	Rps27a	Mus musculus	TITLEVEPSDTIENVK	80.62	2	FALSE	10900	36900	48100	155000	121000	52900	122000	142000	142000	113000	227000	322000	178000
sp|P62983|RS27A_MOUSE	Rps27a	Mus musculus	ESTLHLVLR	52.93	2	FALSE	355	1090	1090	8410	11300	1840	6000	8800	8590	8670	20400	12100	11300
sp|Q9WVJ5|CRBB1_MOUSE	Crybb1	Mus musculus	SLIVVSGPWVAFEQSAFR	146.06	2	FALSE	15200	4280	7050	15800	11300	5490	4720	9270	8240	1890	2070	474	711
sp|Q9WVJ5|CRBB1_MOUSE	Crybb1	Mus musculus	ICLFEGANFK	83.26	2	FALSE	6040	15100	14100	63600	40000	13900	24600	35100	39300	6120	11400	11000	12200
sp|Q9WVJ5|CRBB1_MOUSE	Crybb1	Mus musculus	GYQYLLEPGDFR	91.04	2	FALSE	17200	31000	33100	92600	54400	22000	41700	47800	63100	16100	17500	16400	15700
sp|P18760|COF1_MOUSE	Cfl1	Mus musculus	EILVGDVGQTVDDPYTTFVK	106.58	2	FALSE	9260	4970	5910	9790	13500	8790	17400	16900	16100	16500	34200	41600	27800
sp|P18760|COF1_MOUSE	Cfl1	Mus musculus	EILVGDVGQTVDDPYTTFVK	106.58	3	FALSE	9490	9770	11400	11200	10500	9830	21500	21500	19900	15000	30000	45600	36500
sp|P18760|COF1_MOUSE	Cfl1	Mus musculus	YALYDATYETK	53.55	2	FALSE	3020	5120	5610	59400	73800	13100	17000	65400	53200	36600	96000	86500	34300
sp|P18760|COF1_MOUSE	Cfl1	Mus musculus	LGGSAVISLEGKPL	82.87	2	FALSE	33600	61100	69900	206000	166000	101000	143000	199000	187000	187000	331000	338000	239000
sp|P62862|RS30_MOUSE	Fau	Mus musculus	FVNVVPTFGK	77.82	2	FALSE	1720	2900	2630	13200	11800	3400	6600	10500	7620	8490	18300	21000	20200
sp|P25444|RS2_MOUSE	Rps2	Mus musculus	SLEEIYLFSLPIK	135.81	2	FALSE	829	375	642	415	3320	2570	5370	4480	4010	7840	14000	454	4030
sp|P70206|PLXA1_MOUSE	Plxna1	Mus musculus	FVDDLFETIFSTAHR	136.39	2	FALSE	14900	6940	8090	26800	27900	9420	11100	64200	9590	21500	12400	11000	14800
sp|Q9QXT0|CNPY2_MOUSE	Cnpy2	Mus musculus	ALVDELEWEIAR	112.7	2	FALSE	4700	4330	4150	8820	8390	3610	6270	9020	11200	12400	24500	20900	16000
sp|Q9QXT0|CNPY2_MOUSE	Cnpy2	Mus musculus	INPDGSQSVVEVPYAR	61.96	2	FALSE	118	553	395	2430	3120	750	375	3160	2900	3440	6360	6510	2110
sp|Q9QXT0|CNPY2_MOUSE	Cnpy2	Mus musculus	SEAHLTELLEEVCDR	95.31	3	FALSE	2050	3120	1160	3610	3650	1720	6180	4500	4610	6340	9060	10400	7940
sp|P50516|VATA_MOUSE	Atp6v1a	Mus musculus	VGHSELVGEIIR	58.43	3	FALSE	355	1260	1170	8940	14400	2590	5470	18200	16400	10400	36800	27300	18000
sp|P50516|VATA_MOUSE	Atp6v1a	Mus musculus	WEFIPSK	67.41	2	FALSE	138	513	849	2720	2130	1220	849	3560	4070	2860	9630	6120	3890
sp|P50516|VATA_MOUSE	Atp6v1a	Mus musculus	VGSHITGGDIYGIVNENSLIK	93.6	3	FALSE	4900	8330	5320	13100	12100	9760	15400	23900	17500	18100	36300	35700	30100
sp|P50516|VATA_MOUSE	Atp6v1a	Mus musculus	FSMVQVWPVR	102.61	2	FALSE	790	2050	415	4340	4800	3380	3770	6950	4580	11400	29500	19800	15500
sp|P50516|VATA_MOUSE	Atp6v1a	Mus musculus	VLDALFPCVQGGTTAIPGAFGCGK	121.38	3	FALSE	5270	3360	2800	7240	8150	5300	9500	11900	14900	9640	33600	32600	25700
sp|P50516|VATA_MOUSE	Atp6v1a	Mus musculus	LAEMPADSGYPAYLGAR	76.65	2	FALSE	612	1110	237	2370	3040	1220	2250	4360	5270	4300	10400	8980	3200
sp|P50516|VATA_MOUSE	Atp6v1a	Mus musculus	ITWSIIR	74.08	2	FALSE	375	2170	257	8960	12200	6180	5430	13700	11600	14200	42400	22600	15900
