## Supplementary Table 5 for "Mouse and human microglial phenotypes in Alzheimer’s disease are controlled by amyloid plaque phagocytosis through Hif1α"

### Sheet: Specific XO4+ PT genes
Gene
RPS14
MAF
RPS18
RPS5
RPL18A
STAB1
RPL23
IL17RA
RPL13A
RAMP1
LST1
RPL3
RPL21
RPL14
CAMK2N1
RPL10A
RPL13
FGD2
CTSB
RPS23
LPAR6
ZFHX3
RPS27A
MT-ATP6
RPS13
MT-CO1
RPS11
RPS15A
RPS8
NPC2
RPS20
RPS3A
RPL18
RPS16
RPL24
COL27A1
RPLP2
SERPINF1
JUNB
RPSA
RPS24
RPL27A
FTL
RPS9
RPS7
COX4I1
LRBA
FAU
DOCK10
SERPINE2
MT-CO3
PKM
RPL12
RPS17
SSR4
ANKH
C4orf48
PLD1
RPL36
RPL11
UQCRH
RPL5
SEMA4B
LFNG
IGF1
ACVR2B
MAG
RPL8
PWWP2A
ANXA5
CH25H
MT-CO2
COX7A2
ATOX1
TAB2
SOX4
COX6C
SLC7A8
RPL23A
NACA
RPL4
AXL
CD9
DIP2B
TMEM170B
UQCR10
EEF1B2
PMEPA1
PNN
MT-ND1
NFKBIA
BBS9
OAT
POLG
FAM208A
AIF1
SLC9A8
PACSIN1
RNF167
TCAP
LRPAP1
TET3
STAT1
RNF19B
MT-CYB
PLD3
PRDX1
BAIAP2L2
CNN3
GUSB
TIMP2
CTSA
RPLP1
NDUFA1
DBI
TCF7L2
IKZF2
ADRM1
RPL28
SNX21
BAG1
PHGDH
SLC38A2
INPP4B
TTC9C
NBL1
NDUFA6
LDHA

### Sheet: Specific Ageing PT genes
Gene
YWHAH
UBA52
RPL27
CHCHD2
LAT2
ARPC1B
HSP90AA1
CDK14
RPL15
TNFSF13B
NDUFA4
BOD1L1
H2AFZ
CALM1
GDPD1
ALAD
EIF1
PSAT1
HSP90B1
RBM4B
PLIN2
HES1
DDIT3
ABLIM1
ACTG1
SAAL1
SGK1
GPATCH2
HOOK3
DNAJC12
RHOQ
HELLS
KDM1B
CSF1
ID3
COX5A
POMP
SERBP1
ANKRD12
LY86
SLC35C2
ERGIC3
TMSB10
CAPZB
MACROD2
SCFD2
RAPGEF2
GPX1
RBM8A
TPM1
MEF2D
MNAT1
FBXL20
SALL3
UAP1L1
TRIM5
TAPBP
POLDIP2
CNOT8
IK
TRPM7
GLG1
GPR183
ID1
REEP3
PGAP1
LARP1B
LCORL
MAGED1
B4GALT6
SLC12A6
NDUFB9
OXCT1
BHLHE41
DYNC1LI2
L3MBTL3
ANKRD24
COX6B1
MGAT4B
TBCA
DNAJC3
MAN2B1
BRI3
NCL
TECR
HINT1
EEF2
MACF1
HMGN1
WDR11
TMEM160
MIEN1
MARCKSL1
NDUFA3
PLEKHA5
SNUPN
LPP
CARM1
LRIF1
CUL2
SPOPL
ANAPC5
PABPC1
EFCAB2
GPI
CPQ
RNF213
TSPO
VSIG10
SGK3
USP14
DPP7
HEXIM1
GATAD2A
GLMP
CSMD3
RPL29
ENPP4
P2RX4
PLPP1
MID1IP1
RALGPS2
SDF2L1
ATXN1
EIF3F
ZBED3
MRAS
DIDO1
