## Supplementary Table 6 for "Mouse and human microglial phenotypes in Alzheimer’s disease are controlled by amyloid plaque phagocytosis through Hif1α"

### Sheet: Hif1a regulome
	6M WT	24M WT	6M 5xFAD XO4-	6M 5xFAD XO4+		Supplementary Table 6
Cst7	0.0811296	0.109256	0.503181	3.50547		Hif1a and Elf3 regulons.
Ccl3	0.0417956	0.110136	0.225911	1.25043
Cd63	1.29994	1.6703	1.48412	3.22538
Gnas	1.2669	1.1457	1.35338	3.00316
Serpine2	1.18805	1.39625	1.62545	2.72742
Gapdh	1.1491	1.07889	1.25147	2.35334
Uba52	0.369924	1.16279	1.32138	1.94461
Spp1	0.0061326	0.0555777	0.0702981	0.292211
Igf1	0	0.00974832	0.095678	0.551942
Rps20	2.05281	2.07692	2.05007	3.02607
Rpl38	1.9811	2.17819	2.03831	2.93364
Fabp5	0.0092375	0.0528287	0.0772356	0.352173
Ctsl	1.97176	2.14115	2.51969	3.17428
Uqcrh	1.18843	1.0684	1.15594	2.02582
Ssr4	1.21241	1.21447	1.15016	2.0758
Rpl34	2.44815	2.39539	2.52159	3.24536
Rps26	1.42553	1.40089	1.50556	2.10828
Rpl19	2.52123	2.53432	2.54852	3.54335
Rpl9	2.21829	2.38136	2.17768	3.14994
Rpl23	2.47267	2.66284	2.44074	3.4885
Rpl24	1.98855	1.93704	1.9263	2.80131
Rps28	2.47022	2.98458	2.84027	3.42937
Rpl21	2.70063	2.90085	2.94277	3.87462
Creg1	1.32681	1.17558	1.4492	2.09994
Rpl7	2.15495	2.16502	2.17302	2.90404
Rpl14	2.51904	2.38932	2.37906	3.42874
Tmem176a	0.654959	0.827444	0.515734	1.05258
Rps12	2.26996	2.17894	2.16084	3.21314
Rplp2	2.71958	2.75953	2.82476	3.62118
Rpl5	1.57294	1.46775	1.44607	2.30245
Aldoa	0.995181	0.978559	1.03668	1.60432
Rpl22	1.29757	1.39091	1.47841	2.08837
Cadm1	0.508397	0.540719	0.592662	1.17935
Rpl22l1	1.1275	1.13065	1.12116	1.81246
Tpt1	2.16688	2.18617	2.30899	2.90818
Eef2	1.42143	1.76186	1.65688	2.23636
Rpl28	1.75278	1.72244	1.81045	2.40105
Npm1	0.927921	0.853871	0.863823	1.59235
Rps4x	2.87118	2.84499	2.80059	3.78565
Tcap	0	0	0	0.121419
Rps17	2.01879	2.10037	1.96364	2.80281
Ldha	0.548384	0.57484	0.6101	1.16704
Rpl3	2.52031	2.61454	2.46407	3.49401
Serf2	1.75396	1.6237	1.52414	2.16317
Ch25h	0.00516217	0	0.0109466	0.283258
Rpl32	3.002	3.07759	3.02318	4.02615
Rpl31	1.94275	2.06728	1.89758	2.66056
Rps5	2.61848	2.69162	2.54465	3.62089
Pld3	0.30468	0.410158	0.367168	0.91773
Cox8a	1.30755	1.47006	1.23759	2.03441
Rps9	3.0485	2.93083	2.88444	3.67845
Rps6	2.63896	2.76816	2.65894	3.41014
Uqcr10	0.626445	0.682512	0.525825	1.20817
Eif3f	0.803289	1.04471	1.015	1.60391
Tmsb10	0.49287	0.682222	0.740363	0.794414
Mt1	0.515519	0.51142	0.674632	1.01932
Rpl11	2.47354	2.57056	2.49217	3.21466
Myl6	0.953424	0.991409	0.919059	1.42338
Rpl10	3.05903	3.09195	3.00318	3.83147
Atp5l	1.06981	0.946793	0.952061	1.57862
Rpl41	3.11334	3.2707	3.23281	4.16254
Grn	2.35146	2.44744	2.6673	3.03793
Myeov2	0.483431	0.552356	0.814823	1.13786
Tmed3	0.593147	0.598248	0.802061	1.30686
Tmem176b	1.04906	1.11567	1.0853	1.45739
Calr	1.24383	1.21721	1.43438	1.66353
Rps8	2.71622	2.65165	2.4673	3.42425
Rpl13a	3.21336	3.252	3.26183	4.14398
Fau	3.06259	3.15796	3.24438	3.93287
Atp5g1	0.831897	0.694775	0.720657	1.28621
Rpl4	2.21395	2.07625	2.10933	2.81651
Hif1a	0.107718	0.102099	0.261218	0.564304
Rps27a	2.89842	2.91968	2.89773	3.73979
Slamf9	0.219912	0.267858	0.338239	0.553055
Srgn	0.654083	0.668518	0.697562	1.04659
Aplp2	0.1646	0.152026	0.215574	0.550447
Eif3k	0.58948	0.621116	0.783992	1.08737
Oat	0.531912	0.573672	0.443599	1.05402
Ftl1	3.61648	3.56064	3.54454	4.31092
Eef1a1	3.36302	3.44817	3.42047	4.38098
Cyba	2.32886	2.39939	2.71424	2.80582
Wdr89	0.788133	1.62783	1.46026	1.27915
Ndufa1	0.35437	0.475647	0.37746	0.862836
Fuca1	0.597199	0.63939	0.732288	1.11451
Baiap2l2	0.0125262	0.057878	0.0718389	0.360347
Cd34	0.734835	0.634351	0.76309	1.0686
Pigr	0.209548	0.17967	0.148104	0.397024
Rps29	4.10858	4.2723	4.42554	4.71783
Gng12	0.173453	0.249643	0.207966	0.519866
Bsg	1.33375	1.40876	1.6529	2.00595
Eno1	0.75861	0.651735	0.835686	1.08457
Bcl2a1b	0.650687	0.601661	0.894248	1.16097
Lgals4	0.682385	0.530205	0.455879	1.12528
Ergic3	0.606313	0.875625	0.875332	1.08618
Pgam1	0.360812	0.32309	0.417143	0.672841
Eif3h	0.664279	0.83918	0.784724	1.24484
Hpse	0	0	0.0139027	0.0736874
Tsc22d1	0.0622119	0.0958153	0.0896091	0.336979
Gpx4	0.909944	1.08345	0.967796	1.37046
Slc16a3	0.0850537	0.147647	0.148954	0.370852
Stmn1	0.451621	0.350783	0.395929	0.861016
Tyrobp	3.6788	3.49302	3.77734	5.05536
Lamp1	2.07534	2.08556	2.27705	2.58765
Ppib	0.973803	1.18785	1.23531	1.44568
Cnpy2	0.495803	0.428951	0.721926	0.772192
Dad1	0.901624	0.940852	1.13751	1.32505
Wbp5	0.292998	0.187342	0.227091	0.542262
Cpd	0.0438332	0.0447033	0.107863	0.210679
Slc25a3	0.862238	0.865558	0.737853	1.27532
Anxa2	0.0254774	0.0304307	0.0639006	0.150726
Gpx2	0.180207	0.24201	0.152327	0.541022
Hnrnpa1	0.295889	0.36386	0.373558	0.573084
Ccnd2	0.0879963	0.0969036	0.0511254	0.168187
Uqcrb	0.821509	0.825213	0.669194	1.05883
Nme1	0.399452	0.374931	0.303893	0.629802
Ndufa7	0.660342	0.689134	0.651871	0.908747
Calm3	0.279778	0.296936	0.247812	0.538293
Fabp3	0	0.0090457	0.0488784	0.152902
Anapc13	0.527017	0.516559	0.58718	0.758227
Akr1b3	0.262921	0.299878	0.324364	0.46421
Fth1	3.81802	3.86796	4.03328	4.93635
Ggh	0.116693	0.184382	0.180331	0.423949
Atp1b3	0.470435	0.391513	0.561211	0.775128
Rpl18a	3.47144	3.57259	3.47418	4.36696
Pdcd1	0.0255944	0.0329377	0.0413899	0.14713
Amica1	0.0595644	0.0358112	0.0249858	0.111539
2410015M20Rik	0.489354	0.579152	0.406603	0.866686
Ybx1	1.19369	0.873084	1.04978	1.40583
Atf3	0.0515737	0.0734901	0.0623424	0.135964
Nceh1	0.0581001	0.0750331	0.112133	0.263946
Nap1l1	0.169902	0.187843	0.189896	0.325995
Lsm4	0.300766	0.29745	0.25978	0.627358
Ly9	0.0299016	0.110827	0.144038	0.182041
Ppp1r1b	0.0829644	0.167589	0.0763896	0.251497
Pacsin1	0.00322782	0	0	0.166806
Slc12a2	0.166173	0.176107	0.197615	0.369737
Cacna1a	0.065934	0.0848244	0.0930352	0.247501
Naglu	0.219502	0.274507	0.443238	0.527326
Cox5a	0.702061	0.525652	0.658876	0.966271
Cxcl16	0.2493	0.266138	0.25124	0.502324
Atp5b	1.01014	1.00479	0.928715	1.34878
Ran	0.622994	0.632139	0.676143	0.96951
Gltscr2	0.468219	0.447761	0.393547	0.827394
Tubb5	0.828258	0.798488	0.797281	1.09977
Gabarap	1.09864	1.29495	1.35096	1.55298
Bola2	0.33198	0.303372	0.302566	0.613281
0610011F06Rik	0.0766268	0.163756	0.061983	0.155119
Apbb2	0.111124	0.188147	0.114354	0.292859
Os9	0.275085	0.389439	0.431232	0.547226
Cldn7	0.178991	0.168998	0.0843885	0.370751
Prdx6	0.210513	0.219729	0.274665	0.409325
Pgk1	0.0284696	0.056324	0.131909	0.195981
Dap	0.127346	0.0969735	0.168427	0.240131
Rftn1	0.0141311	0.0312655	0.0229275	0.115171
Adarb1	0.0464155	0.0695338	0.0379517	0.136416
Scd2	0.0445281	0.0813361	0.0908766	0.191173
Usp12	0.157562	0.116428	0.145682	0.222255
Cnn3	0.0681711	0.051124	0	0.146903
Smpdl3a	0.096591	0.077842	0.123188	0.227632
Edem1	0.290496	0.221241	0.415065	0.392511
Pmvk	0.0650142	0.0985277	0.0887658	0.15198
Cda	0	0.0102552	0.0364027	0.056568
Bcl2	0.0712798	0.0380578	0.172074	0.181964
Anp32b	0.22107	0.250635	0.295528	0.449022
Ier3	0.0167224	0.0102552	0.0169836	0.0756822
Fabp1	0.00940906	0.277694	0.0127259	0.0793688
Ier2	0.122026	0.0958239	0.0634998	0.176371
Bhlhe40	0.0103173	0.0111351	0.0149918	0.0627473
Timm50	0.119995	0.144821	0.0979329	0.218228
Atp6v1c1	0.348672	0.338314	0.395061	0.565913
Hmgn1	0.547561	0.432529	0.535567	0.705334
Rab25	0.0454717	0.0318715	0.0311022	0.098047
Nop10	0.372921	0.388311	0.445238	0.728151
Hmgn3	0.0440319	0.0233711	0.137448	0.206219
Trappc6a	0.105727	0.11369	0.197982	0.32293
Tpm4	0.0481018	0.0716475	0.11433	0.176973
Mgst3	0.168503	0.217798	0.194513	0.292154
Nudt19	0.0831469	0.0731071	0.0413095	0.151059
Eif4b	0.186152	0.120336	0.342412	0.342312
Ets2	0.0512059	0.0515111	0.0480328	0.112009
Eid1	0.0564735	0.101164	0.112356	0.162392
Slc2a1	0.0739631	0.080251	0.0932411	0.189683
Snrpd2	0.411358	0.406683	0.358355	0.641691
Krtcap2	0.676674	0.678994	0.723646	0.955185
Cdk1	0.0550559	0.0629818	0.0275066	0.137061
Cdk14	0	0.0663064	0.047829	0.0801913
Sec61b	0.692918	0.584051	0.650929	0.97866
Mrc2	0.0381769	0.0167044	0.0702252	0.125851
Tmem147	0.367563	0.367975	0.278818	0.632569
Got1	0.0704385	0.113016	0.117646	0.247485
Atp1a1	0.207136	0.391309	0.20799	0.367893
Sc5d	0.0338938	0.0202998	0.066144	0.0878969
St14	0.102426	0.103714	0.0656992	0.222662
Eif4g1	0.148475	0.188718	0.282929	0.29065
Eif3e	0.411996	0.511076	0.546407	0.849532
Gnptg	0.0854059	0.130001	0.0687607	0.199708
Ubxn1	0.299043	0.301969	0.321143	0.479433
Pgm2	0.0559814	0.0195534	0.00950478	0.122524
Mocs2	0.164659	0.116922	0.0916063	0.210911
Uap1	0.132511	0.0875486	0.162484	0.260937
H2afx	0.0948026	0.0929994	0.0629125	0.173751
Smarca4	0.103603	0.117308	0.0327222	0.162523
Uqcrc2	0.298985	0.234194	0.257306	0.411135

### Sheet: Elf3 regulome
	6M WT	24M WT	6M 5xFAD XO4-	6M 5xFAD XO4+
Cst7	0.0811296	0.109256	0.503181	3.50547
Ccl3	0.0417956	0.110136	0.225911	1.25043
Cd52	0.682774	0.994729	1.11245	2.58486
H2-D1	1.12886	2.00651	2.09629	2.78496
Uba52	0.369924	1.16279	1.32138	1.94461
Lgals3bp	0.243943	0.511485	0.667103	1.37522
H2-K1	0.569108	1.08119	1.13553	1.79342
Igf1	0	0.00974832	0.095678	0.551942
Atox1	0.818045	0.871285	0.864652	1.59432
Rps26	1.42553	1.40089	1.50556	2.10828
Rpl39	2.42515	2.81689	2.72909	3.47013
Aldoa	0.995181	0.978559	1.03668	1.60432
Cadm1	0.508397	0.540719	0.592662	1.17935
Rpl22l1	1.1275	1.13065	1.12116	1.81246
Rps7	2.53802	2.56884	2.42786	3.30699
Eef1g	0.888593	0.777673	0.750654	1.53219
Ldha	0.548384	0.57484	0.6101	1.16704
Rps18	2.78003	2.73029	2.71514	3.83883
Eif3f	0.803289	1.04471	1.015	1.60391
Tmsb10	0.49287	0.682222	0.740363	0.794414
Rpl41	3.11334	3.2707	3.23281	4.16254
Atp5e	0.762994	0.969436	0.980668	1.31981
Lyz1	0.0281347	1.29049	0.778908	0.988361
Cox7c	1.14544	1.35174	1.07054	1.70707
Fxyd5	0.0662981	0.125686	0.0757172	0.384892
Rpl4	2.21395	2.07625	2.10933	2.81651
Lgals2	0.815426	0.756391	0.51186	1.26794
Fkbp2	0.684269	0.771806	0.775889	1.20345
Rps27a	2.89842	2.91968	2.89773	3.73979
Srgn	0.654083	0.668518	0.697562	1.04659
Aplp2	0.1646	0.152026	0.215574	0.550447
Eif3k	0.58948	0.621116	0.783992	1.08737
Atp5h	0.845791	0.802649	0.730754	1.36163
Uqcr11	0.841802	0.797502	0.645666	1.26852
Hcst	0.109783	0.120747	0.153387	0.406585
Il4i1	0.0122611	0.00967669	0.0342096	0.25718
Fuca1	0.597199	0.63939	0.732288	1.11451
Rps27l	0.825306	0.707451	0.793419	1.16522
Bag1	0.453353	0.454746	0.458872	0.923787
Pigr	0.209548	0.17967	0.148104	0.397024
Gng12	0.173453	0.249643	0.207966	0.519866
Cybb	0.0061326	0.0294665	0	0.0742253
Ndufb9	0.634012	0.479319	0.600676	0.935528
Lgals4	0.682385	0.530205	0.455879	1.12528
Eif3h	0.664279	0.83918	0.784724	1.24484
Shisa5	0.659481	0.788394	0.718163	1.04448
Hpse	0	0	0.0139027	0.0736874
Tsc22d1	0.0622119	0.0958153	0.0896091	0.336979
Chchd2	1.45312	0.954294	1.18958	1.66398
Atp5c1	0.625451	0.612169	0.598645	0.952919
Psmb1	0.564288	0.574751	0.569092	1.01909
Ndufb5	0.541749	0.509141	0.479042	0.831674
Rbm3	0.513169	0.489253	0.623724	0.837525
Fis1	0.327966	0.451747	0.487846	0.689198
Txn1	0.653611	0.705269	0.644807	1.08813
Nucb1	0.300043	0.407013	0.314009	0.548024
Calm3	0.279778	0.296936	0.247812	0.538293
Fabp3	0	0.0090457	0.0488784	0.152902
Rpl18a	3.47144	3.57259	3.47418	4.36696
Gpr65	0.1032	0.0883347	0.142084	0.361596
Pdcd1	0.0255944	0.0329377	0.0413899	0.14713
Nrp1	0.214025	0.314715	0.362899	0.54882
Atf3	0.0515737	0.0734901	0.0623424	0.135964
Nceh1	0.0581001	0.0750331	0.112133	0.263946
Ndufs4	0.221094	0.248354	0.175948	0.341549
Uqcrq	0.857755	0.885923	0.690025	1.18255
Nap1l1	0.169902	0.187843	0.189896	0.325995
Cd37	0.81728	1.04838	1.10146	1.26787
Plek	0.331659	0.489512	0.431146	0.5387
Atp5b	1.01014	1.00479	0.928715	1.34878
Gltscr2	0.468219	0.447761	0.393547	0.827394
Nhp2	0.206376	0.221467	0.249198	0.441368
Mrpl30	0.269022	0.273516	0.271535	0.506641
Bola2	0.33198	0.303372	0.302566	0.613281
Eif3m	0.38075	0.366071	0.324127	0.555677
Rassf3	0.0390736	0.0192345	0.112146	0.132431
H2afv	0.468803	0.426861	0.449133	0.731306
Calml4	0.126755	0.163226	0.088644	0.220089
Apbb2	0.111124	0.188147	0.114354	0.292859
Slc25a25	0.0455859	0.0561077	0.0494666	0.104295
Cldn7	0.178991	0.168998	0.0843885	0.370751
Prelid1	0.375154	0.351638	0.333747	0.583391
Pgk1	0.0284696	0.056324	0.131909	0.195981
Smpdl3a	0.096591	0.077842	0.123188	0.227632
Bex1	0.0491215	0.0471476	0.057753	0.200803
Atp6v1c1	0.348672	0.338314	0.395061	0.565913
Hmgn1	0.547561	0.432529	0.535567	0.705334
Gar1	0.0747741	0.0930638	0.0506961	0.161354
Sulf2	0.0039561	0	0.00601383	0.070389
Klhl6	0.125932	0.147537	0.170582	0.236043
Rab25	0.0454717	0.0318715	0.0311022	0.098047
Nop10	0.372921	0.388311	0.445238	0.728151
Trappc6a	0.105727	0.11369	0.197982	0.32293
Csrp2	0.0920207	0.121862	0.0306708	0.171001
Gba	0.095113	0.142811	0.196565	0.290389
Eif4b	0.186152	0.120336	0.342412	0.342312
Krtcap2	0.676674	0.678994	0.723646	0.955185
Psme2	0.521823	0.493152	0.481632	0.809981
Got1	0.0704385	0.113016	0.117646	0.247485
Bcl2a1d	0.0434625	0.170313	0.199397	0.167519
Slc38a1	0.124326	0.105726	0.129965	0.24693
Polr2f	0.286475	0.301253	0.308512	0.468236
Acaa2	0.0946234	0.0764225	0.0909803	0.229697
Ubxn1	0.299043	0.301969	0.321143	0.479433
Oit1	0.0135966	0.0220025	0.0475163	0.0928701
Eif3i	0.320798	0.288944	0.369293	0.653835
