## Supplementary Table 7 for "Mouse and human microglial phenotypes in Alzheimer’s disease are controlled by amyloid plaque phagocytosis through Hif1α"

Upstream Regulator	Molecule Type	Predicted Activation State	Activation z-score	p-value of overlap	Target molecules in dataset									Supplementary Table 7
TNFSF11	cytokine	Activated	3.286	2.47E-05	BCL2,BCL2A1,BSG,CCL3L3,CDK14,GRN,IER3,IGF1,SLC2A1,SPP1,STMN1									The activators of the Hif1a regulon predicted by IPA. The activation z-score is a statistical measure of the match between the expected relationship direction of regulation and the observed gene expression. Positive z-scores are indicative of predicted activation. p-value of overlap refers to the significance of the overlap between the Hif1a regulon gene set and the regulated target genes predict…
ESRRA	ligand-dependent nuclear receptor	Activated	3.076	1.26E-08	ATP5F1B,ENO1,FABP3,GAPDH,GOT1,LDHA,NDUFA1,PPP1R1B,RPL19,Scd2,SMARCA4,SPP1,TCAP
IL5	cytokine	Activated	3.058	1.91E-06	ALDOA,ANXA2,BCL2,CCND2,CD63,ENO1,HIF1A,IER2,IER3,PGM1,Scd2,SLC16A3,SLC2A1
MYD88	other	Activated	2.759	0.00301	CCL3L3,CH25H,ETS2,HIF1A,IGF1,SLC16A3,SPP1,TSC22D1
TGFB1	growth factor	Activated	2.716	1.52E-06	ANXA2,BCL2,BHLHE40,BSG,CADM1,Calm1 (includes others),CCL3L3,CCND2,CD34,CDK1,CNN3,COX5A,CYBA,DAD1,EEF1A1,FABP5,FTH1,FTL,GABARAP,GNAS,HIF1A,IER2,IER3,IGF1,LDHA,MYL6,NME1,PGK1,PPP1R1B,SEC61B,SERPINE2,SLC16A3,SLC2A1,SPP1,Tpm4,TSC22D1,YBX1
CD38	enzyme	Activated	2.608	0.000691	ALDOA,ANXA2,CCND2,PGM1,Scd2,SLC16A3,SLC2A1
IGF1	growth factor	Activated	2.476	2.41E-09	AKR1B1,BCL2,BCL2A1,BHLHE40,BSG,CCL3L3,CCND2,CDK1,CYBA,EIF4B,GAPDH,H2AFX,HIF1A,IER2,IER3,IGF1,LAMP1,LDHA,PPP1R1B,SLC2A1,SPP1
PCGEM1	other	Activated	2.414	1.55E-06	ALDOA,ENO1,GAPDH,LDHA,PGK1,SLC2A1
AR	ligand-dependent nuclear receptor	Activated	2.378	0.0091	CACNA1A,CCL3L3,CDK14,ETS2,FABP5,IGF1,NAP1L1,PIGR,SEC61B,SPP1
PPARGC1A	transcription regulator	Activated	2.34	0.0253	ATP5F1B,COX5A,FABP3,LDHA,NCEH1,PGAM1
IGF1R	transmembrane receptor	Activated	2.243	5.15E-12	ALDOA,ATP5F1B,ATP5MC1,ATP5MG,BCL2,CDK1,FTH1,GABARAP,HIF1A,IGF1,NDUFA1,NME1,RPL24,RPL3,RPL7,RPL9,RPS26,Scd2,UQCRC2
SRC	kinase	Activated	2.218	9.32E-07	CCND2,CDK1,CTSV,ENO1,HIF1A,LAMP1,PGK1,SLC2A1,SPP1
GDF2	growth factor	Activated	2.213	0.00132	ATP1A1,HIF1A,IGF1,SERPINE2,SPP1
Il3	cytokine	Activated	2.19	0.000504	BCL2,BHLHE40,CCND2,IGF1,SPP1
NRG1	growth factor	Activated	2.156	0.000212	BCL2,CCND2,DAD1,EEF1A1,FABP5,HIF1A,IER2,IER3,SLC2A1
MTOR	kinase	Activated	2.144	7.87E-06	AKR1B1,BCL2,ENO1,FABP5,HIF1A,IGF1,LDHA,PPIB,RPL23,SLC12A2,SLC16A3,SLC2A1,UQCRC2
MTPN	transcription regulator	Activated	2.138	8.10E-07	BCL2,BCL2A1,Calm1 (includes others),CCND2,CDK1,IGF1,Mt1,SPP1
HIF1A	transcription regulator	Activated	2.073	2.35E-05	ALDOA,BCL2,BHLHE40,EIF4G1,ENO1,GAPDH,H2AFX,HIF1A,IGF1,LDHA,NPM1,PGK1,SLC16A3,SLC2A1
EGF	growth factor	Activated	2.061	1.84E-05	ATF3,BCL2,CCND2,CDK1,CLDN7,DAD1,EEF1A1,ETS2,HIF1A,IER2,IER3,IGF1,LDHA,PPIB,Scd2,SPP1
CSF2	cytokine	Activated	2.033	0.00103	BCL2,BCL2A1,BSG,CCL3L3,CD63,CDK1,IER3,IGF1,LY9,SPP1,STMN1,TPT1
