## Supplementary Table 9 for "Mouse and human microglial phenotypes in Alzheimer’s disease are controlled by amyloid plaque phagocytosis through Hif1α"

### Sheet: Sheet1
# cells per library	AD_08007_04618	AD_09241_09006	AD_15042_04076	AD_15064_08005	ct_03481_06849	ct_07635_06972	ct_08026_07143	ct_12039_06542
Astrocytes	295	142	127	241	683	907	173	438
doublet	19	8	312	11	38	26	35	22
Endothelial	7	30	5	2	17	31	11	3
Microglia	291	58	16	86	80	141	49	22
Neurons	749	28	33	129	239	190	73	1073
Oligodendrocytes	735	588	1888	2079	945	1441	390	179
OPC	139	86	15	57	383	430	87	31
Unidentified	91	59	543	27	60	13	233	65
Total	2326	999	2939	2632	2445	3179	1051	1833
% of each cell type per library	AD_08007_04618	AD_09241_09006	AD_15042_04076	AD_15064_08005	ct_03481_06849	ct_07635_06972	ct_08026_07143	ct_12039_06542
Astrocytes	12.6827	14.2142	4.3212	9.15653	27.9346	28.531	16.4605	23.8953
doublet	0.816853	0.800801	10.6159	0.417933	1.55419	0.817867	3.33016	1.20022
Endothelial	0.300946	3.003	0.170126	0.0759878	0.695297	0.975149	1.04662	0.163666
Microglia	12.5107	5.80581	0.544403	3.26748	3.27198	4.43536	4.66223	1.20022
Neurons	32.2012	2.8028	1.12283	4.90122	9.77505	5.97672	6.94577	58.5379
Oligodendrocytes	31.5993	58.8589	64.2395	78.9894	38.6503	45.3287	37.1075	9.76541
OPC	5.97592	8.60861	0.510378	2.16565	15.6646	13.5263	8.27783	1.69122
Unidentified	3.9123	5.90591	18.4757	1.02584	2.45399	0.408934	22.1694	3.5461
Included for analysis	N	Y	Y	Y	Y	Y	Y	N
