## Supplementary Table 10 for "Mouse and human microglial phenotypes in Alzheimer’s disease are controlled by amyloid plaque phagocytosis through Hif1α"

### Sheet: Assays for Fluidigm qPCR
Gene	Taqman Assay		Supplementary Table 9
Tyrobp	Mm00449152_m1		List of Taqman gene expression assays used for qPCR by Biomark Fluidigm 96.96.
Cst7	Mm00438351_m1
Ctss	Mm01255859_m1
Lpl	Mm00434764_m1
Itgax	Mm00498701_m1
Ank	Mm00445040_m1
Clec7a	Mm01183349_m1
H2Ab1	Mm00439216_m1
C1qa	Mm00432142_m1
Rpl23	Mm00787512_s1
Rps29	Mm02342448_gH
Mef2a	Mm01318991_m1
Apoe	Mm01307193_g1
Trem2	Mm04209424_g1
P2ry12	Mm01950543_s1
Actb	Mm00607939_s1
Axl	Mm00437221_m1
B2m	Mm00437762_m1
Cd9	Mm00514275_g1
Spp1	Mm00436767_m1
Cx3cr1	Mm02620111_s1
Lgals3	Mm00802901_m1
Tgfb1	Mm00441724_m1
Csf1	Mm00432688_m1
Ccl3	Mm00441258_m1
Gpr65	Mm02619732_s1
Cd33	Mm00491152_m1
Ccr5	Mm01216171_m1
Fcrls	Mm00472833_m1
Rpl32	Mm02528467_g1
Igf1	Mm00439560_m1
Lamp2	Mm00495267_m1
Ctsd	Mm00515586_m1
Ccr3	Mm01216172_m1
Eif4b	Mm00778003_s1
Acaca	Mm01304257_m1
Txnip	Mm01265659_g1
Lyz2	Mm01612741_m1
Eef1a1	Mm01973893_g1
Dkk2	Mm01322146_m1
Mafb	Mm00627481_s1
RunX1	Mm01213404_m1
Egr1	Mm00656724_m1
Tgfbr2	Mm03024091_m1
Timp2	Mm00441825_m1
Cd274	Mm03048248_m1
Stab1	Mm00460390_m1
Sall1	Mm00491266_m1
Mertk	Mm00434920_m1
Irf8	Mm00492567_m1
Jun	Mm00495062_s1
Gas6	Mm00490378_m1
Gapdh	Mm03302249_g1
Hif1a	Mm00468869_m1
Tmem119	Mm00525305_m1
Csf1r	Mm01266652_m1
Nrp1	Mm00435379_m1
Il1r1	Mm00434237_m1
C3	Mm01232779_m1
Mrc2	Mm01251567_m1
Zbp1	Mm01247052_m1
Ccnd1	Mm00432359_m1
Itgb2	Mm00434513_m1
Cxcl9	Mm00434946_m1
Bhlhe40	Mm00478593_m1
Nrp2	Mm00803099_m1
Lox	Mm00495386_m1
Syp	Mm00436850_m1
Mlxipla	AIS0937
Mlxiplb	AIT98AF
Sod1	Mm01344233_g1
Srebf1	Mm00550338_m1
Kcnj12	Mm00440058_s1
Per2	Mm00478113_m1
Atp1a3	Mm00523430_m1
Rora	Mm01173766_m1
Il7r	Mm00434295_m1
Serpine1	Mm00436753_m1
Bcl6	Mm00477633_m1
Il27ra	Mm00497259_m1
Top2a	Mm00495703_m1
Ccl4	Mm00443111_m1
Ifngr1	Mm00599890_m1
Kdm6b	Mm01332680_m1
Trpm1	Mm00450619_m1
Nampt	Mm00451938_m1
Klf4	Mm00516104_m1
Thy1	Mm00493681_m1
Arg1	Mm00475988_m1
Tnf	Mm00443258_m1
Il33	Mm00505403_m1
Rps18	Mm02601777_g1
Cebpa	Mm00514283_s1
Gfap	Mm01253033_m1
Gapdh	Mm99999915_g1
ApoE	Mm00437573_m1
