## Supplementary Table 8 for "Mouse and human microglial phenotypes in Alzheimer’s disease are controlled by amyloid plaque phagocytosis through Hif1α"

### Sheet: Barcodes for RNAseq
TAAGGCGA		Supplementary Table 8
CGTACTAG		8bp sample index sequences used for sample multiplexing for bulk RNA-seq.
AGGCAGAA
TCCTGAGC
GGACTCCT
TAGGCATG
CTCTCTAC
CGAGGCTG
AAGAGGCA
GTAGAGGA
GCTCATGA
ATCTCAGG
ACTCGCTA
GGAGCTAC
GCGTAGTA
CGGAGCCT
TACGCTGC
ATGCGCAG
TAGCGCTC
ACTGAGCG
CCTAAGAC
CGATCAGT
TGCAGCTA
TCGACGTC
